# NRF2-driven thiol metabolism creates a selective vulnerability to selenite

**DOI:** 10.64898/2026.11.12.766318

**Authors:** Ting Chao, Yun Huang, Niklas B. Thompson, Jing-Chun Lin, Ryan Martin, Rithwik Paladugu, Yi-Han Tang, Svitlana Altukhova, Shayla Pham, Basma A. Yasseen, Feroza K. Choudhury, Archi Patel, Min Liu, Bin Fang, John Koomen, Jose Serrano-Velez, W. Gregory Sawyer, Hardik Shah, Mingxiang Teng, Chang Jiang

## Abstract

NRF2 hyperactivation caused by mutations in *KEAP1* or *NFE2L2* occurs in 20-30% of non-small cell lung cancers and confers therapy resistance. Here we show that NRF2-driven metabolic reprogramming creates a selective vulnerability to selenite. NRF2-dependent thiol export promotes the extracellular reduction of selenite to selenide. Our data support a model in which selenide enters cells and reaches mitochondria, where sulfide-quinone oxidoreductase uses selenide and glutathione to generate the selenopersulfide GS-SeH. A four-hour pulse of selenite was sufficient to induce cell death after washout, consistent with a selenium redox cycle that consumes NADPH and regenerates selenide. Within hours, selenite abolished aconitase activity and impaired mitochondrial respiration. The resulting cell death occurred independently of apoptosis, ferroptosis, pyroptosis, necroptosis and disulfidptosis. In mice, a selenite-rich diet selectively suppressed the growth of NRF2-hyperactive tumors. These findings identify an NRF2-driven metabolic vulnerability and support further investigation of selenite as a therapeutic strategy for NRF2-hyperactive cancers.
