## Supplementary material for "NRF2-driven thiol metabolism creates a selective vulnerability to selenite": Materials and Reagents

### Sheet: Sheet1
	Designation	Catalog/CAS-number	Source
Drug / Chemical compound	Sodium Selenite	ICN19474110	Thermo Fisher Scientific
	Z-VAD-FMK	HY-16658B	MCE-MedChemExpress
	Deferoxamine	HY-B0988	MCE-MedChemExpress
	Ferrostatin-1	HY-100579	MCE-MedChemExpress
	MCC950	T3701	Targetmol Chemicals
	Necrostatin-1	HY-15760	MCE-MedChemExpress
	Dithiothreitol	578517	VWR. Life Sci.
	Liproxstatin	17730	Cayman Chemical
	Selenium Oxide	AA1235822	Thermo Fisher Scientific
	Selenous Acid	AA1257406	Thermo Fisher Scientific
	Sodium Selenide	sc272495	Santa Cruz Biotechnology
	L-Cysteine	52-90-4	Sigma-Aldrich
	L-Cystine	56-89-3	Sigma-Aldrich
	L-Glutamine	56-85-9	Sigma-Aldrich
	L-Methionine	63-68-3	Sigma-Aldrich
	DTNB	HY-15915	MCE-MedChemExpress
	Erastin	HY-15763	MCE-MedChemExpress
	Glutathione Reduced ethylester	G1404	Sigma-Aldrich
	DL-Buthionine-(S,R)-sulfoximine (BSO)	HY-106376	MCE-MedChemExpress
	EUK134	81065-76-1	Sigma-Aldrich
	Antimycin	A8674	Sigma-Aldrich
	Rotenone	R8875	Sigma-Aldrich
	TCEP	SIAL-C4706-2G	Neta Scientific
	L-Glutathione reduced	G4251	Sigma-Aldrich
	Copper Sulfate	HY-Y1878	MCE-MedChemExpress
	Puromycin	ant-pr-1	Invitrogen
	Hygromycin	MSPP-ANTHG1	VWR. Life Sci.
	Nitric Acid	A509P212	Thermo Fisher Scientific
	Methanol	AA47192K2	Thermo Fisher Scientific
	Hydrogen Peroxide	BP2633500	Thermo Fisher Scientific
Dye	Hoechst	H3570	Thermo Fisher Scientific
	Alexa Fluor Plus 647 Phalloidin	A30107	Thermo Fisher Scientific
	Cytoxgreen	D16110024376	Cytena
	TMRM	T668	Invitrogen
	MioTracker Green/Red	M7514	Invitrogen
	CellROX Green/DR	C10444	Invitrogen
	MitoSOX-Red	M36008	Invitrogen
Commercial Kit	CyQuant	C7026	Thermo Fisher Scientific
	Promega H2O2	G8821	Promega
	DC protein assay	5000112	Bio-Rad
	Cysteine/cystine, methionine and glutamine free RPMI	ICN1646454	Thermo Fisher Scientific
	Aconitase Activity Assay Kit	ab109712	Abcam
Antibody	γ-GCSc Antibody (H-5), Mouse Monoclonal	sc-390811	Santa Cruz Biotechnology
	GCLM Antibody, Rabbit Polyclonal	GTX114075	GeneTex
	Glutathione Synthetase Antibody (OTI1B8), Mouse Monoclonal	NBP2-03351	Novus Biologicals
	NRF2 (D1Z9C) Rabbit Monoclonal Antibody	12721L	Cell Signaling Technology
	Anti-xCT Antibody, Rabbit Polyclonal	AB37185	Abcam
	β-Actin Antibody (C4), Mouse Monoclonal	sc-47778	Santa Cruz Biotechnology
	HSP90 Antibody, Rabbit Polyclonal	4874S	Cell Signaling Technology
	Aconitase 2 Polyclonal Antibody, Rabbit	11134-1-AP	Proteintech
	NFS1 Polyclonal Antibody, Rabbit	15370-1-AP	Proteintech
	ISCU Polyclonal Antibody, Rabbit	14812-1-AP	Proteintech
	POLD1 Polyclonal Antibody, Rabbit	15646-1-AP	Proteintech
	SQRDL Polyclonal Antibody, Rabbit	17256-1-AP	Proteintech
	SLC25A39 Polyclonal Antibody, Rabbit	14963-1-AP	Proteintech
	SDHB (E3H9Z) Rabbit Monoclonal Antibody	92649S	Cell Signaling Technology
	Aconitase 1 Antibody, Rabbit Polyclonal	GTX128976	GeneTex
	Glutaredoxin 2 Polyclonal Antibody, Rabbit	PA5-79316	Invivogen
