## Supplementary material for "NRF2-driven thiol metabolism creates a selective vulnerability to selenite": sgRNA primer list

### Sheet: Sheet1
Guide number	Gene target	Strand	Primers for sgRNA cloning into LentiCrispr V2 or pLentiGuide-Hygro	Resistance marker	Source
#1	Control	sense	5'-CACCGGAAAGACTATTTCAAGCAGA-3'	puromycin	Eton Bioscience
#1	Control	anti-sense	5’-AAACTCTGCTTGAAATAGTCTTTCC-3'	puromycin	Eton Bioscience
#1	Control	sense	5'-ACACCGAAAGACTATTTCAAGCAGAG-3'	hygromycin	Eton Bioscience
#1	Control	anti-sense	5'-AAAACTCTGCTTGAAATAGTCTTTCG-3'	hygromycin	Eton Bioscience
#3	NFE2L2	sense	5’-CACCGCTTCCACTTCAGAATCACTG-3'	puromycin	Eton Bioscience
#3	NFE2L2	anti-sense	5’-AAACCAGTGATTCTGAAGTGGAAGC-3'	puromycin	Eton Bioscience
#4	NFE2L2	sense	5’-ACACGCATACCGTCTAAATCAACAGG-3'	hygromycin	Eton Bioscience
#4	NFE2L2	anti-sense	5’-AAAACCTGTTGATTTAGACGGTATGC-3'	hygromycin	Eton Bioscience
#2	SLC7A11	sense	5’-CACCGGAAGAGATTCAAGTATTACG-3'	puromycin	Eton Bioscience
#2	SLC7A11	anti-sense	5’-AAACCGTAATACTTGAATCTCTTCC-3'	puromycin	Eton Bioscience
#1	GSS	sense	5’-CACCGGTCTCTGGACCAAGACCGA-3'	puromycin	Eton Bioscience
#1	GSS	anti-sense	5’-AAACTCGGTCTTGGTCCAGAGACC-3'	puromycin	Eton Bioscience
#1	SQRDL	sense	5’ CACCGGATGGAATCACACTTGCCGT 3’	puromycin	Eton Bioscience
#1	SQRDL	anti-sense	5’ AAACACGGCAAGTGTGATTCCATCC 3’	puromycin	Eton Bioscience
#1	GSR	sense	5'-CACCGGGCTTGGGATCACTCGTGA-3'	puromycin	Eton Bioscience
#1	GSR	anti-sense	5'-AAACTCACGAGTGATCCCAAGCCCC-3'	puromycin	Eton Bioscience
#4	SCL25A39	sense	5’ CACCATAGGCAGTGAAGTAGATGG 3’	puromycin	Eton Bioscience
#4	SCL25A39	anti-sense	5’ AAACCCATCTACTTCACTGCCTATC 3’	puromycin	Eton Bioscience
#5	SCL25A39	sense	5'-CACCAGGGTGGCTGGCGCTCACTG-3'	puromycin	Eton Bioscience
#5	SCL25A39	anti-sense	5'-AAACCAGTGAGCGCCAGCCACCCTC-3'	puromycin	Eton Bioscience
