## Supplementary material for "NRF2-driven thiol metabolism creates a selective vulnerability to selenite": H1299_metabolomics

### Sheet: H1299 Medium
compound Id	H1299 EV Medium			H1299 NRF2 OE Medium
	EV-Med-1	EV-Med-2	EV-Med-3	OE-Med-1	OE-Med-2	OE-Med-3
(R)-3-hydroxybutyrylcarnitine	13542.8	15549.1	24884.9	18008.6	14928.9	19199.9
(R)-3-Hydroxydecanoic acid	20125.7	37606.7	32051.9	35746.2	27514.2	31080.4
(S)-2-Hydroxyglutarate	482758	492099	442957	633642	468050	455820
(S)-Dihydroorotate	4700	2664.85	3968.94	3179.87	2511.01	2978.83
(S)-Lactate	8.75187e+07	8.11523e+07	8.4001e+07	1.25101e+08	9.97986e+07	9.86013e+07
1,2,3-Propanetricarboxylic acid	37956.9	31571.8	23860	39956.4	30087.7	29007.2
1,3-Dihydro-(2H)-indol-2-one	70281.4	68325.8	88081.5	86618.5	67776.7	75268.4
1,7-Dimethyluric acid	25086.4	12744.2	122931	0	0	0
11Z-Eicosenoic acid	25823.6	26303.3	23084.1	26428.7	19811.3	24217.4
12,13-DiHOME	16703.2	29165.8	23350.1	22870	17518.9	21589.5
13-Methylmyristic acid	118381	120751	73255.9	59187.1	107918	87432.4
15-Methylpalmitate	70457.5	129165	70564	67366.7	72905.3	89642.6
1-Aminocyclopropane-1-Carboxylate	1.30072e+06	1.42338e+06	1.85065e+06	2.39039e+06	1.71036e+06	2.1715e+06
1-Hydroxy-2-Naphthoate	14625.1	10752.1	10100.5	20073.9	23053.8	14048.8
1-Methyl-L-Histidine	253797	305123	756906	456336	377007	630940
2'-Deoxycytidine 5'-monophosphate	0	0	0	0	512.264	0
2'-Deoxyguanosine	5593.51	4540.3	5145.47	5033.99	4455.97	2156.44
2-Ethylhydracrylic acid	1.17987e+06	1.10377e+06	1.19222e+06	1.55863e+06	1.29472e+06	1.13458e+06
2-Hydroxybutyric acid	938201	1.08938e+06	1.05311e+06	1.21414e+06	961000	936887
2-Hydroxyhexadecanoic acid	83007.4	126579	80236.5	91346.2	75623	81920
2-Hydroxymyristic acid	22187.9	32533.3	28359.6	27802	24426.4	23934
2-Hydroxystearate	68485.3	94842.4	76038.4	79837.6	61736.2	72255.1
2-Keto-3-deoxy-6-phosphogluconic acid	0	0	0	0	0	0
2-Keto-3-Deoxy-D-Gluconic acid	17366.4	19162.4	17298.2	20052.5	19753.8	15651.2
2-Keto-3-deoxy-gluconate	17366.4	19162.4	17298.2	20052.5	19753.8	15651.2
2-Methylcitrate	25868.7	15892.7	8429.46	41700	15422	6715.82
2-Methylglutaric acid	32752.5	40578.5	38218.2	38159.1	33416.3	27872.6
2-Methylpropanoate	695702	723780	698465	1.01053e+06	801210	842701
2-Oxobutanoate	447346	453052	386792	647446	497375	459102
2-Phospho-D-glyceric acid	6337.46	7629.7	16054.8	10286.1	6175.47	12135.3
2-Propenoate	80573.8	84166.7	80551.5	123889	91656.6	102900
3,7-Dimethyluric acid (1)	56226.5	13957	158133	12857.8	7453.14	13720.5
3-Aminoisobutanoate	2910.75	4619.51	4946.22	6614.49	6119.93	4897.94
3-Hydroxy-3-methylglutarate	481052	444925	400763	608494	413128	403877
3-Hydroxybutanoic acid	117123	121423	121821	135300	104530	101769
3-Hydroxydodecanoic acid	32499.4	32135.5	30927.3	31107.6	25947.5	27718.7
3-Hydroxyisovaleric acid	169362	159918	187501	247587	219190	198986
3-Methyl-L-Histidine	1.0013e+06	1.06764e+06	1.81125e+06	1.54965e+06	1.21028e+06	1.58263e+06
3-Nitro-L-Tyrosine	39978.8	35931.2	34527.4	50034.3	34736.2	32699
3-Sulfino-L-Alanine	24285.5	26744.2	20964.6	52828	38299.4	34299.6
3-Ureidopropionate	20124.8	19437.6	17678.7	24221.1	19600.9	20126.7
4-Acetamidobutanoate	127148	138781	234054	111346	135460	165894
4-Aminobutanoate	200287	247383	394141	365266	353699	409939
4-Guanidinobutanoate	183053	185952	252707	264298	214680	228162
4-Hydroxy-3-Methoxyphenylglycol	12252.8	10067.6	13073.8	10386.5	10323.6	17676.4
4-Hydroxycyclohexylcarboxylic acid	49484.1	59472.7	64233.4	57433.3	54179.5	57418.2
4-Hydroxyhippuric acid	86305.3	95109.1	60268.6	85227.4	107759	74846.1
4-Hydroxy-L-Proline	1.29621e+07	1.65476e+07	2.7964e+07	2.25717e+07	2.05687e+07	2.72652e+07
4-Imidazoleacetic acid	31734.8	35483.3	45274.5	43705.9	33850.6	39996.4
4-Methyl-2-Oxovaleric acid	4.65996e+07	4.50351e+07	4.62471e+07	4.34705e+07	3.497e+07	3.43838e+07
4-Pyridoxate	110283	110752	117113	127107	125744	103482
4-Quinolinecarboxylic acid	27999.1	31666.1	44777.4	40048.2	22346.5	29458.6
5-Acetylamino-6-amino-3-methyluracil	21143.7	19456.4	22128.3	29609.2	17360.1	23237.2
5-Aminoimidazole-4-Carboxamide-1-Beta-D-Ribofuranosyl 5'-monophosphate (AICAR)	3636.58	5614.55	6466.74	6714.85	4258.8	6395.4
5-Aminolevulinic acid	1.2969e+07	1.65564e+07	2.79767e+07	2.25854e+07	2.05805e+07	2.72788e+07
5'-CMP	0	1138.48	0	2745.87	0	0
5-Hydroxyhexanoic acid	305955	280712	239185	342451	254358	245469
5-Hydroxyindoleacetate	37045.4	35643.6	52691.5	50655.8	37884.9	48555.8
5-Methylcytidine	110061	105553	155953	139775	112797	127856
5'-Methylthioadenosine	18338.6	30243	23038	17244.6	18998.4	21988.9
5-Oxo-L-Proline	5.11693e+07	5.34059e+07	5.40354e+07	6.71676e+07	5.44235e+07	5.0964e+07
5-Phenylvaleric acid	14486.1	15857.3	9694.08	15606.9	10962.6	17254.8
6-Deoxy-L-galactose (FUCOSE) (1)	43490.3	51148.8	42504	53293.4	45826.1	46443.8
6-Oxopiperidine-2-carboxylic acid (1)	1.82873e+08	1.8037e+08	1.71493e+08	1.88891e+08	1.63675e+08	1.56894e+08
6-Phosphogluconic acid	9374.63	9693.03	9158.26	12749.5	9015.09	10095.8
7-Ketodeoxycholate	2870.5	2257.57	2422.88	6564.36	4371.39	4288.48
7-Methylguanine	41239.5	35979.4	31157.9	54191.1	33405.7	28971.3
Acetoacetate	52622.1	46201.2	50694.1	59962	54698.4	54213.5
Acetyl-CoA	0	0	0	0	0	0
Adenine	44319.8	53165.2	69649.9	58947.9	57594.3	65374.2
Adenosine	15556.9	7238.06	28620.6	23608.9	18110.9	17028.4
Adenosine 3',5'-cyclic monophosphate	0	1857.88	0	0	2159.75	0
Adenosine 3',5'-diphosphate	0	0	0	0	1326.1	0
Adenosine 5'-monophosphate	2483.48	5977.57	5375.73	4597.69	5868.56	12973.1
Adenosine 5'-triphosphate (ATP)	1076.11	0	1347.95	0	941.509	0
Adenosine triphosphate	1762.54	602.727	1116.59	987.455	2535.22	718.698
Allantoin	1.6229e+06	1.71439e+06	1.70478e+06	2.09127e+06	1.68534e+06	1.57305e+06
Alpha-D-Glucose (1)	5.05339e+06	5.13232e+06	4.7221e+06	5.4057e+06	4.11616e+06	4.51876e+06
Alpha-Ketoglutaric acid	992531	990129	912340	1.44287e+06	1.12558e+06	1.064e+06
Aminoadipic acid	193817	220785	289233	247270	226483	279388
Aminoimidazole carbozamide ribotide	9437.76	17937.6	21327.5	26635.3	18380.2	23448.5
Arabinose	45433.3	41294.5	41197	44210.2	36950.3	33114.8
Arachidic acid	45827.7	134226	52489.8	53310.6	47229.6	84337.3
Arachidonic acid	25823.9	34013.6	32147.3	35118.5	27066.3	34938.6
Aspartate	1.1985e+07	1.10717e+07	1.14658e+07	1.43594e+07	1.13807e+07	1.12519e+07
Asymmetric dimethylarginine	10390	11212.7	8214.18	13909.6	11616	9667.03
Azelaic acid	423042	403054	355322	540307	386334	356747
Beta-Alanine	223252	246432	386281	404829	326677	349204
Biotin	67638.1	68892.4	81086.2	91616.5	71565.4	87718.3
Bis(2-ethylhexyl)phthalate	221180	256858	342720	327895	271256	336688
Butyryl-L-carnitine	291884	255992	376446	318199	275267	327288
Caprylic acid	640480	749587	704197	841159	718714	640199
Carnosine	238961	289336	442965	382332	293816	395132
CDP-ethanolamine	0	0	0	0	0	0
Cinnamoylglycine (1)	283796	292838	370840	406994	282394	296458
Citrulline	389950	405051	373064	487752	395068	393028
Creatine	4.15346e+07	4.31206e+07	5.93614e+07	5.4855e+07	4.55634e+07	5.22879e+07
Creatinine	4.6604e+07	4.48248e+07	5.76181e+07	5.72685e+07	4.42041e+07	5.38946e+07
Cyclic ADP-ribose	421.239	0	0	0	0	0
Cys-Gly	1228.61	3091.21	1217.84	1021.46	0	0
Cysteine-s-sulfate	113942	106588	110632	160368	128417	129817
Cytidine	12407.1	11400.3	17646.6	18643.6	15359.4	20246.9
Cytidine 2',3'-cyclic monophosphate	7088.79	5964.55	7513.16	21401.3	15011	13291
Cytidine 5'-diphosphate	815.637	0	0	0	0	0
Cytidine Triphosphate (CTP)	684.664	0	0	0	511.009	0
Cytosine	253013	245712	344417	401546	288576	330999
D-(-)-3-Phosphoglyceric acid	4570.8	1908.18	3868.42	5721.12	2631.13	2517.76
D-(+)-Galacturonic acid	21240.4	15924.2	22063.6	19916.2	16212.6	16918.2
Decanoate	396903	459947	378306	511234	431134	391060
Deoxycarnitine	275731	254106	336109	315422	273041	299901
Deoxycytidine	236738	225981	376449	430710	248270	304792
Deoxyuridine	29242.8	25746.1	23447.7	38296.7	24989	19630.8
D-Fructose 6-Phosphate	13457.8	13193.6	10721.5	15565.3	12723	11936.8
dGDP	2258.7	582.118	1114.77	653.792	3124.53	1330.46
D-Glucosamine 6-phosphate	20644.5	18949.1	18478.4	27405.9	22406.9	19591.3
D-Glucuronic acid	66840.7	70913.6	75414.5	92771.6	73762.6	65190.5
D-Gulonic acid gama-lactone	15378.8	16946.1	17298.2	17703	18006.3	15651.2
Diethyl 2-Methyl-3-Oxosuccinate	44672.6	56200.9	52688.6	57912.2	45551.6	61944
Dihomo-gamma-Linolenic acid	12035.1	12676.4	11805.6	12176.6	12376.7	10967.4
Dihydrothymine (1)	145542	124978	107351	109171	63890.2	58693.9
Dihydroxyacetone phosphate (DHAP)	4263.42	2785.15	2951.75	3400	2477.99	2211.33
Dipalmitoyl-Phosphatidylcholine	8832.15	7345.15	12236.5	22886.5	7048.42	9666.66
D-Lactose	58576.4	51570.9	53952.9	77584.2	61538.4	62018.3
DL-Kynurenine	139338	153258	233750	194568	164978	216431
D-Mannosamine	90766.7	111787	139472	118770	102196	118897
D-Mannose 6-phosphate	4407.08	4412.43	3028.87	6183.83	6676.42	2510.58
Docosahexaenoic acid	50065.2	55208.5	51687.5	69020.8	53554.7	54598.5
Docosapentaenoic acid	8936.58	12016.1	10141.8	8534.98	6646.86	5468.25
D-Pantothenic acid	1.31668e+06	1.356e+06	1.8272e+06	1.6657e+06	1.42068e+06	1.85205e+06
D-Ribose 5-phosphate	10273.5	6001.82	6279.97	9907.92	6287.1	6522.42
D-Sedoheptulose	10011.5	12410	7410.09	14125.4	9500.63	10314.7
D-Sorbitol	1.04759e+07	1.0981e+07	1.0824e+07	1.3034e+07	1.1066e+07	1.07843e+07
D-Tagatose	654738	608748	539141	639997	492399	469612
D-Tryptophan	1.58892e+06	1.63282e+06	1.60892e+06	2.13397e+06	1.61571e+06	1.55076e+06
Enterolactone	0	0	0	1274.26	0	0
Equol	14908.3	27730.6	64683.1	54153.8	59065.4	59094.7
Erucic acid	2171.68	6670	3314.69	5227.06	3807.24	4390.39
Erythritol	600724	625319	607320	778294	590668	605835
Ethyl 3-Ureidopropionate	971.389	6998.48	6774.48	7751.49	1569.18	1622.17
Ethylmalonic acid	22121.1	22792.1	14335.2	21624.1	15722.6	17710.8
Folic acid	86831.3	92573.9	85076.8	115420	84087.7	74810.5
Formyl-l-methionyl peptide	8980.82	32103.6	8484.65	37949.5	19577.7	36114.5
Fructose 1,6-bisphosphate	0	0	0	0	0	0
Fumarate	314148	293381	282813	429163	332680	302944
Galactarate	847.496	0	522.664	531.683	844.651	0
Galactitol	670268	707971	1.0916e+06	1.0049e+06	738033	836424
Gamma-linolenic acid	8571.68	7539.7	8565.43	10036	7224.84	4198.06
GCDCA	10026.5	8040.3	12703.9	15426.1	18202.2	14551.9
Gluconic acid	330968	282696	265314	377274	301209	242243
Gluconolactone	17366.4	19162.4	17298.2	20052.5	19753.8	15651.2
Glucose 6-phosphate	13457.8	13193.6	11214.6	14941.6	12723	15065.7
Glutaric acid	68422.7	63095.8	68547.1	91599	70641.2	62897.4
Glutaryl-L-Carnitine	26164	20880	30649.5	30213.5	21659.7	28368.9
Glyceraldehyde 3-phosphate	2193.21	2763.34	3105.62	5781.51	3500	2169.35
Glyceraldehyde 3-phosphate diethyl acetal	32367.3	32228.2	23667	30388.1	19987.1	21907.8
Glycerate	309574	285659	281788	340401	263875	265981
Glycerol	77796.5	79336.1	69801.2	97667	73589.3	79211.7
Glycine	273608	301311	277307	276942	230364	238909
Glycodeoxycholic acid (GDCA)	83171.7	85492.7	88046.8	101629	80808.2	86827.1
Glyoxylic acid	28318.9	21618.2	24774.1	28359.4	23204.1	26033.7
GTP	0	0	0	0	693.396	0
Guanidinoacetate	238190	259042	362564	366276	277682	288178
Guanine	117756	102725	137987	167545	118258	157886
Guanosine	0	0	0	0	0	0
Guanosine 5'-diphosphate	0	1080	0	0	0	0
Guanosine 5'-monophosphate	0	0	0	0	0	0
Guanosine diphosphate mannose	0	0	0	0	1249.37	0
Gulose	3.62994e+06	3.42645e+06	3.23327e+06	3.8352e+06	3.1324e+06	2.85741e+06
Heptanoic acid	206891	193884	208417	245968	222953	229194
Hexanoate	229044	280021	235943	303507	210028	265230
Hexanoyl-L-carnitine	17761.1	13093.9	15952.9	18373.6	14344.3	18055.3
Hippurate	2.50695e+06	2.67538e+06	2.94566e+06	3.35313e+06	2.67278e+06	2.641e+06
Homovanillate	676569	642004	659786	775888	612346	651479
Hydrocinnamic acid (1)	114646	109164	113254	114705	113966	117985
Hydroxyisocaproic acid	83255.8	93906.4	104178	138056	114731	111644
Hydroxyoctanoic acid	72722.7	76547	84784.4	73449.2	65169.5	64171.9
Hypotaurine	7994.69	7892.12	6618.42	6886.8	6485.22	5996.77
Hypoxanthine	1.51339e+07	1.5515e+07	1.58135e+07	1.92418e+07	1.53019e+07	1.54667e+07
Indole-3-Acetaldehyde	136240	131054	157639	139003	127105	161826
Indole-3-Acetamide	89819.5	82756.1	131144	95373.3	112111	134361
Indoxyl sulfate	257065	229773	232563	271884	251660	226459
Inosine	19702.4	20676.4	20876.8	21323.4	22302.2	18742
Inosine 5'-phosphate	1249.56	1526.06	877.555	2372.6	2633.02	3758.88
Isocitric acid	4.70829e+06	4.6661e+06	3.64181e+06	6.46423e+06	5.13549e+06	3.69756e+06
Isovalerylcarnitine	98916.5	97089.1	126514	120383	94078.9	120253
Itaconate	78424.5	77870	74027	112527	74628.3	67578.4
L,L-Cyclo(leucylprolyl)	1.32065e+06	979117	895005	1.37855e+06	656347	738481
L-Alanine	2.41745e+06	2.83702e+06	3.87546e+06	3.619e+06	3.00155e+06	3.7569e+06
L-Arginine	2.41474e+07	2.53698e+07	3.55364e+07	3.3351e+07	2.60984e+07	3.50717e+07
L-Argininosuccinate	14331	15463.3	17006.6	21663.4	13210.1	14386.8
L-Asparagine	5.60933e+06	5.95817e+06	9.31179e+06	7.66092e+06	6.52121e+06	8.76788e+06
Lauric acid	195845	297363	203409	226434	182882	193471
L-carnitine	4.21575e+06	4.0167e+06	5.25233e+06	4.94776e+06	3.88061e+06	5.17853e+06
L-cystathionine	21412.7	19516.4	49497.1	28177.2	23642.5	38790.8
L-Cysteic acid	4145.73	4643.34	4150.95	6651.16	5429.25	7102.62
L-Cysteine	251353	250167	228219	203601	154304	144826
L-Cystine	1.74717e+06	1.84839e+06	2.74944e+06	1.77936e+06	1.19626e+06	1.68015e+06
Leucine	2.83982e+07	2.98376e+07	4.16135e+07	3.79518e+07	3.26382e+07	3.85082e+07
L-Glutamic acid	1.80903e+07	1.96642e+07	2.72145e+07	3.30617e+07	2.33842e+07	3.16356e+07
L-Glutamine	5.71854e+07	6.04246e+07	9.02599e+07	6.75511e+07	5.70606e+07	6.81988e+07
L-Histidine	1.90889e+06	2.24526e+06	5.14022e+06	3.37301e+06	2.33327e+06	3.95626e+06
Lignoceric acid	6861.95	14136.1	6038.74	7653.79	6472.64	6369.94
Linoleate	89521.8	146912	94464.2	96707.6	87066	97362
L-Isoleucine	2.77885e+07	2.83286e+07	3.90942e+07	3.54767e+07	3.01291e+07	3.65567e+07
L-Lysine	356708	352206	545707	473420	390252	484994
L-Methionine	9.17328e+06	1.00984e+07	1.29504e+07	1.18382e+07	9.39688e+06	1.20211e+07
L-Ornithine	658074	730025	1.19511e+06	1.17396e+06	936430	1.27552e+06
L-Phenylalanine	2.57612e+07	3.04834e+07	4.05854e+07	3.43756e+07	3.39713e+07	3.68075e+07
L-Proline	4.59188e+07	5.28916e+07	7.31769e+07	6.84777e+07	5.16158e+07	6.95989e+07
L-Serine	1.1616e+06	1.25568e+06	1.73713e+06	1.67593e+06	1.20885e+06	1.47933e+06
L-Sorbose (2)	5.95349e+06	6.28551e+06	6.39046e+06	6.90134e+06	6.14987e+06	6.38066e+06
L-Theanine	217189	224441	150413	226212	210117	181587
L-Threonine	8.81854e+06	1.05025e+07	1.36576e+07	1.49399e+07	8.35614e+06	1.11692e+07
L-Tyrosine	7.37358e+06	7.4649e+06	1.09542e+07	1.04838e+07	8.27432e+06	9.79871e+06
L-Valine	3.12422e+07	31534200	4.38261e+07	4.10341e+07	3.27485e+07	3.91637e+07
Lyxose (1)	301370	294840	284855	296068	262382	273105
Malate	2.57457e+06	2.47612e+06	2.3959e+06	3.15938e+06	2.6683e+06	2.45175e+06
Malonate	24936.6	30982.4	24376.5	36590.8	25077	25660.6
Maltotriose	11273.7	13110.6	12847.9	12218.5	11305.3	12526.4
Mannose (1)	5.94738e+06	6.27906e+06	6.38391e+06	6.89409e+06	6.14381e+06	6.3737e+06
Methyl acetoacetate	1.0437e+06	998804	857635	990516	747818	770617
Methyl Beta-D-Galactoside	17234.8	16908.8	14705.8	19855.1	15427.7	11220.7
Methylcysteine	11310.6	9241.52	19702.1	13748.8	11640.6	17955.5
Methylimidazoleacetic acid	33144.5	28936.4	28823.5	31915.2	34079.6	26579.1
Methylmalonate	6.40686e+06	6.5023e+06	6.43213e+06	8.19387e+06	6.05369e+06	5.82071e+06
Mevalonic acid	57769.3	66882.4	63731	66935.3	66321.4	56087.9
Mono-Methyl Glutarate	19885.8	22202.7	16641.4	28910.6	67562.9	40511.3
Myristic acid	327201	500507	353191	322471	304027	426663
N6-(Delta2-Isopentenyl)-Adenine	47603.5	49507.3	62182.8	64618.8	43376.4	53699.7
N-Acetylaspartylglutamic acid	16459.9	20018.5	27683.1	22745.2	19527.7	22686.4
N-Acetyl-D-Galactosamine	15966.1	11985.2	17984.3	15563.7	12646.9	15108.7
N-Acetyl-DL-Serine	1.868e+06	1.73027e+06	1.42639e+06	2.59748e+06	2.09707e+06	1.86433e+06
N-Acetyl-Glucosamine-6-phosphate	14749.6	15393.3	14256.9	10959.4	10024.8	10297.1
N-Acetylglycine	10803.2	32800	24281.1	29618.8	22688	33522.8
N-Acetyl-Glucosaminitol	15405.6	14398.5	14058.5	14601	12429.2	12485.1
N-Acetyl-L-Alanine	5.6249e+07	5.42699e+07	5.1216e+07	6.34622e+07	4.93027e+07	41801662
N-Acetyl-L-Aspartic acid	799773	760311	747137	802064	616818	565101
N-Acetyl-L-glutamic acid	50690.3	40514.8	44205.8	57527.4	40623.6	41101.2
N-Acetyl-L-Leucine	13539.5	6373.34	14183.5	4786.8	7538.68	9360.96
N-Acetyl-L-Methionine	12695	26092.4	25600.5	50524.8	39412.6	34678.5
N-Acetyl-L-Proline	74685.5	92266.4	71604.9	81948.2	78503.5	63631.1
N-acetylneuraminate	365822	352817	312071	472838	322560	267398
N-Acetylputrescine	36643.7	34374.5	43842.1	36560.4	28809.4	34816.7
NAD	0	373.336	1655.7	0	581.764	0
NADP	0	0	0	0	246.226	0
NADPH	0	0	0	0	0	572.659
N-Alpha-Acetyl-L-Asparagine	46588.5	54010.9	45398.8	53030.7	48556.3	55693.9
NEM_Cys-Gly	54587.3	74696.1	95043.1	276061	214162	256135
NEM_Glu-Cys	10783.2	10590.6	13780.7	54282.8	40238	47573.4
NEM_Glutathione	133490	103598	234154	680848	574034	592759
NEM_Homocysteine	122813	112473	127180	298821	258787	314367
NEM_L-Cysteine	2.74779e+06	2.91762e+06	3.74184e+06	8.06389e+06	6.60251e+06	7.91748e+06
NEM-Coenzyme A	1172.57	1506.97	0	0	0	0
Nervonic acid	7285.84	8562.43	7734.65	11464	8612.58	5616.44
N-Formylphenylalanine (1)	298434	270230	329945	338670	268841	269044
NG,NG'-Dimethyl-L-arginine	351827	355298	508469	416209	353633	471369
Nicotinamide	587406	599198	622149	653572	587960	477782
Nicotinamide hypoxanthine dinucleotide	0	0	0	586.802	0	0
N-Methylalanine	2.59991e+06	2.63266e+06	2.49851e+06	3818200	3.16858e+06	3.02645e+06
N-Methyl-D-Aspartic acid	696470	823927	936754	1143700	978053	1.15711e+06
N-Methyl-L-Glutamate	9753.69	12388.5	14657.9	13954.1	14321.4	14942.2
Nonanoate	676470	683962	657856	749700	678198	641222
O-Acetyl-L-carnitine	1.20091e+06	1.07958e+06	1.50301e+06	1.42674e+06	1.13936e+06	1.33142e+06
O-Acetyl-L-Serine	4.14995e+07	4.28392e+07	4.07839e+07	6.38939e+07	5.3238e+07	4.91854e+07
Oleate	1.23888e+06	1.59402e+06	1.3489e+06	1.35568e+06	1.24982e+06	1.41237e+06
Ophthalmic acid	2697.64	0	1887.42	1988.45	0	0
Orotate	39036.6	27492.4	29563.6	42142.2	26797.5	35953
O-Succinyl-L-Homoserine	1605.31	1808.18	2244.16	1964.68	1741.2	1745.61
Oxalic acid	41389.7	43207	30043.9	44739.9	40878.6	37174
Oxidized Glutathione	1226.84	3212.12	2859.65	5237.95	6146.23	5886.25
Palmitate	9.16308e+06	2.28178e+07	1.15797e+07	9.88619e+06	1.00729e+07	1.88866e+07
Palmitoleic acid	147975	160635	138069	137996	127231	119356
Palmitoylcarnitine	3182.3	3180.3	1903.15	2785.48	1596.86	3579.47
Palmitoylethanolamide	49875.8	38701.2	120002	26828.4	29595.6	54770.7
p-Cresol sulfate	240125	228674	265558	309675	297641	249006
Pentanoate	2.91074e+06	3.20734e+06	3.3499e+06	4.21726e+06	3.99805e+06	3.88104e+06
Phenol sulfate	41033.3	48799.1	57600.9	66009.2	53305.3	46145.3
Phosphocreatine	6448.08	5357.88	8902.41	5809.24	5828.93	7545.39
Phosphoenolpyruvic acid	0	1048.79	0	2591.42	0	893.789
Pimelic acid	20995.3	20583	17549.7	21960.1	18026.7	19832.8
Pipecolate	109796	138218	184635	176612	139317	168037
Pregnenolone Sulfate	39253.4	54060.3	62778.9	87573.9	220234	98930.4
Proline betaine	46621.8	46406.7	60873.9	57123.1	49687.1	62084.7
Propionate	101763	101527	71758.3	104992	91089.2	66370.4
Propionylcarnitine	533325	476437	619469	626776	451417	626994
Pseudouridine	891508	898815	838138	1.15574e+06	1.00749e+06	877018
Pterin	16095.3	19519.1	14218.6	17498	13908.2	12442.1
Pyridine-2,3-Dicarboxylate (Quinolinic acid)	29896.5	36490.3	22148	36934.3	31065.1	35297.1
Pyridoxal	400711	404440	551364	457821	388524	493145
Pyridoxamine	14983.2	27200.6	28601.6	23325.4	8163.52	25506.3
Pyridoxine	8.61292e+06	8.45043e+06	1.13875e+07	1.06903e+07	8.95149e+06	1.05909e+07
Pyruvate	1.69844e+07	16822340	1.79543e+07	1.76572e+07	1.44154e+07	1.41611e+07
Quinoline-4,8-diol	19391.7	20584.8	21595.4	20575.2	18432.4	23779.3
Rac-glycerol 1-myristate	7856.93	17210.9	6652.77	6967	9032.71	19657.3
Resorcinol monoacetate	8209.44	11565.2	11367.7	9657.43	10611	6695.02
Retinoate	5058.41	3766.36	2330.41	5842.9	6462.26	3782.21
Ribitol	861958	815355	768129	989027	763425	761327
Riboflavin	35460.2	32074.2	41122.1	42607.9	33725.2	43064.6
Ribothymidine	1.55828e+06	1.3041e+06	855893	1.35143e+06	910172	700195
S-(5'-adenosyl)-L-homocysteine	1335.4	3057.27	2377.19	3495.71	2666.98	3668.11
S-Adenosyl methionine (SAM)	2462.54	982.727	1812.14	1252.48	2393.08	1511.3
Salicyluric acid	6691.15	7201.21	10944.8	9776.9	11889.9	12658.4
Sarcosine	623212	602839	600646	769424	592569	590734
Sebacate	34875.8	39400.6	34391.1	38791.8	32647.8	32211.3
Serylalanine	15614.5	15386.7	13150.6	20853.5	11755.3	14596
Sn-glycerol 3-phosphate	631.265	0	976.612	2780.86	0	802.659
Sphinganine	4726.84	3064.25	4029.61	3033.99	13379.2	7968.43
Stearate	4.69092e+06	1.28432e+07	5.99064e+06	5.6699e+06	5.35953e+06	1.05043e+07
Suberic acid	26876.4	28403.6	22537.6	25523.8	23004.4	24154.3
Sucrose	14836.3	14399.4	62300.1	5624.43	3177.67	21593.1
Tartaric acid	16072.6	13564.2	11360.4	26192.4	16070.8	16182.6
Taurine	5.06489e+06	6.2169e+06	5.0815e+06	4.94358e+06	3.3073e+06	3.3019e+06
Taurochenodeoxycholic acid (TCDCA)	79231.9	79694.9	83525.6	102499	82906.3	76624.3
Taurolithocholate	29128.9	29663.3	30491.2	34217.5	24209.4	23749.2
Thymidine-5'-diphospho-Alpha-D-glucose (DTDP-D-GLUCOSE)	232.743	0	0	0	0	0
Thymine	73536	91732.1	114239	79714.2	69567.6	83702.5
Trans-4-Hydroxyl-L-Proline	1.29671e+07	1.6554e+07	2.79738e+07	2.25823e+07	2.05778e+07	2.72766e+07
Trans-aconitate	47486.1	41196.7	33522.3	61426.1	51139	37393.3
Trans-cinnamaldehyde	11044.8	11835.5	17070.5	20017.8	48673	31350.2
Trans-cinnamate	31556	25168.5	21932	23022.4	28368.6	15565.1
Trigonelline	57156	35080.6	57633.4	45320.8	39626.4	45202.4
Trimethyl N-Oxide	34812.7	33897.9	47475.1	49720.5	36523.9	55069.6
Trimethylacetic acid	2.91061e+06	3.2073e+06	3.34971e+06	4.21709e+06	3.9979e+06	3.88058e+06
Undecanedioic acid	92941.3	96748.8	59268.6	100103	85205.7	60471.1
Uracil	818068	736767	788990	1.07165e+06	872874	798968
Urate	2.26453e+06	2.19171e+06	2.32491e+06	3.6435e+06	2.70967e+06	2.56639e+06
Uridine 5'-diphosphate	0	820.3	2395.83	0	0	0
Uridine 5'-diphosphogalactose	0	0	0	0	0	0
Uridine 5'-diphosphoglucuronic acid	0	0	0	0	0	0
Uridine 5'-diphospho-n-acetylglucosamine	0	591.209	0	0	0	0
Uridine 5'-monophosphate	895.867	925.455	745.614	3738.94	1436.48	2972.37
Uridine diphosphate glucose	1174.93	972.727	0	0	435.849	0
Uridine triphosphate	0	0	0	0	0	0
Urocanate	193693	176922	232867	148075	121354	220056
VITAMIN D2	26301.5	26993.9	27243.8	16343.9	17692.8	15502
Xanthine	1.09921e+07	1.05321e+07	9.01737e+06	1.32682e+07	1.02745e+07	9.4417e+06
Xanthosine	376923	362708	269264	396128	342239	313179
Xylulose 5-phosphate	12622.4	11644.5	6279.97	19813.9	15628	16254.4

### Sheet: Sample List
No.	Sample label	Cell lines	Sample type	Conditioning time	Seeding density	Plate
1	EV-Med-1	H1299 Empty vector	Medium 1	24 hour	350,000 cells/ well	6-well plate
2	EV-Med-2	H1299 Empty vector	Medium 2	24 hour	350,000 cells/ well	6-well plate
3	EV-Med-3	H1299 Empty vector	Medium 3	24 hour	350,000 cells/ well	6-well plate
4	OE-Med-1	H1299 NRF2 T80K	Medium 1	24 hour	350,000 cells/ well	6-well plate
5	OE-Med-2	H1299 NRF2 T80K	Medium 2	24 hour	350,000 cells/ well	6-well plate
6	OE-Med-3	H1299 NRF2 T80K	Medium 3	24 hour	350,000 cells/ well	6-well plate
