## Supplementary material for "NRF2-driven thiol metabolism creates a selective vulnerability to selenite": A549_8h_metabolomics

### Sheet: A549 Metabolomics with standard
Property	A549_Control_8h_Cell			A549_Control_8h_Med_1			A549_KO_8h_Cell			A549_KO_8h_Med			Blank_MeOH	Blank_NEM_POS_Buffer	EV_8h_Med
Replicate Name	A549_Control_8h_Cell_1	A549_Control_8h_Cell_2	A549_Control_8h_Cell_3	A549_Control_8h_Med	A549_Control_8h_Med_2	A549_Control_8h_Med_3	A549_NRF2KO_8h_Cell_1	A549_NRF2KO_8h_Cell_2	A549_NRF2KO_8h_Cell_3	A549_NRF2KO_8h_Med_1	A549_NRF2KO_8h_Med_2	A549_NRF2KO_8h_Med_3	Blank_MeOH	Blank_NEM_POS_Buffer	EV_8h_Med_1	EV_8h_Med_2	EV_8h_Med_3
Molecule	A549_Control_8h_Cell_1 Area	A549_Control_8h_Cell_2 Area	A549_Control_8h_Cell_3 Area	A549_Control_8h_Med_1 Area	A549_Control_8h_Med_2 Area	A549_Control_8h_Med_3 Area	A549_NRF2KO_8h_Cell_1 Area	A549_NRF2KO_8h_Cell_2 Area	A549_NRF2KO_8h_Cell_3 Area	A549_NRF2KO_8h_Med_1 Area	A549_NRF2KO_8h_Med_2 Area	A549_NRF2KO_8h_Med_3 Area	Blank_MeOH Area	Blank_NEM_POS_Buffer Area	EV_8h_Med_1 Area	EV_8h_Med_2 Area	EV_8h_Med_3 Area
3-sulfinoalanine-CSA	0	0	1881	3214	4030	6379	0	#N/A	0	5984	3488	4147	#N/A	#N/A	2874	8809	5497
3-sulfinoalanine-CSA-ISTD	80362	34658	53387	#N/A	586	#N/A	11728	0	0	#N/A	#N/A	0	#N/A	0	0	0	#N/A
Cysteinylglycine Peak 1	#N/A	0	0	0	#N/A	#N/A	0	2368	0	#N/A	#N/A	#N/A	0	3075	#N/A	0	0
Cysteinylglycine-NEM Peak 1	11240250	11576988	9181865	1829321	2090680	2236369	2669354	4289876	3523574	0	49435	27177	0	0	48018	52335	32862
Cysteinylglycine-NEM-D5 Peak 1	5496771	6108171	6750583	5957562	5645213	5299726	5833429	5592930	5096780	5921972	5409006	5291485	4359	0	5118871	5514843	6473747
Cysteinylglycine Peak 2	0	0	0	#N/A	#N/A	0	0	#N/A	#N/A	#N/A	0	0	0	#N/A	0	#N/A	#N/A
Cysteinylglycine-NEM Peak 2	11132652	10560808	8823524	1829322	2042674	2218706	2669653	4296814	3532865	0	75525	27176	0	0	48017	52334	32862
Cysteinylglycine-NEM-D5 Peak 2	6523743	6327862	6767793	6815748	6184072	6355069	7115902	7385110	6637552	6869239	6052616	6384910	3946	5804257	6120771	6049822	6504541
Cysteinylglycine-ox	25164	27472	43326	41883	38936	24233	32769	78437	61133	32363	32008	40434	29767	39426	32850	47166	38832
Cysteine-s-sulfate	0	#N/A	#N/A	54079	25714	13071	#N/A	4525	0	119131	134814	74196	0	0	102066	60700	130232
Cysteine-s-sulfate-ISTD	#N/A	0	#N/A	0	0	2863	0	0	#N/A	0	0	0	#N/A	#N/A	0	0	0
Cysteine-s-sulfate-CSA-mix	0	0	0	7272	5977	0	0	0	0	0	2771	0	0	0	0	0	0
Cystathionine	112082	98979	230394	3266	0	3913	225552	292947	289625	0	0	3021	#N/A	0	3467	0	0
Cystathionine-ISTD	2830	6575	3346	17848	8255	9003	35446	11970	1784	3614	11296	16368	9019	4769	14660	5857	11244
Cysteamine	13105	0	0	0	#N/A	#N/A	2812	0	2618	2582	#N/A	0	0	0	3560	#N/A	0
Cysteamine-NEM	3409	2285	3041	8962	3343	8690	436	5167	238	3015	8653	3808	0	0	4427	2225	4454
Cysteamine-NEM-D5	114432	3714120	5058460	1659804	3142260	37082	3625462	2882512	1465971	118935	1340707	1060342	66642	4313456	87180	40975	26852
Cysteic acid	48182	41004	36979	3880	2872	9146	4425	10790	2796	4099	5586	10209	#N/A	#N/A	4134	14378	6786
Cysteine	0	3393	3635	4799	0	4410	0	0	0	0	3067	3128	3403	#N/A	14183	0	0
Cysteine-NEM	198200464	219930112	265791280	282098144	264137840	287545024	13820805	14766415	14019117	9982786	8355048	8455635	0	11000	1491452	1464499	1105442
Cysteine-NEM-D5	18661386	15809388	19914146	17752924	14720769	16590314	22441398	20625114	16580232	20680094	19514318	21034754	4769	30384096	19607200	19285030	19884392
Cystine	7615254	6759797	6029015	27755620	23564052	23464636	8705221	8752387	6868446	40448324	35821272	33178492	8667	3914	35556344	34665444	41950668
Cystine-ISTD	7154391	6970091	7175018	3848705	3847212	3676654	7261793	6539726	5993326	4697054	4408388	4055949	#N/A	4942240	4008049	4153695	4708574
Cystine-CSA-mix	0	0	4239	0	8462	0	3652	4396	#N/A	0	0	0	0	0	0	0	0
Gamma-glutamylcysteine Peak 1	885573	225810	392904	26050	16969	11230	650267	792515	904185	19480	10538	26357	12223	0	15318	0	31105
Gamma-glutamylcysteine-NEM Peak 1	1593502	1750938	3004149	11716	0	0	#N/A	0	#N/A	#N/A	#N/A	#N/A	#N/A	0	0	#N/A	0
Gamma-glutamylcysteine-NEM-D5 Peak 1	3658930	4286764	4466761	3249961	3103881	3220297	4552467	4433335	3753160	3624921	3226615	3724039	0	6259183	3152109	3705123	4657857
Gamma-glutamylcysteine Peak 2	751590	2365	60111	16797	3817	0	430074	3995	4715	5501	17261	9798	3961	26057	11455	18895	31105
Gamma-glutamylcysteine-NEM Peak 2	17773598	19563802	23006456	1334747	1259214	1493854	370860	343448	326303	40406	55546	45503	#N/A	#N/A	81915	37712	57661
Gamma-glutamylcysteine-NEM-D5 Peak 2	31471184	34422568	38969136	34302676	30402220	33126872	34927820	31782146	28671818	36387128	33917840	32709744	4261	18205960	33149016	31686462	32939402
Glutathione Peak 1	0	0	0	37520	#N/A	3967	#N/A	#N/A	#N/A	#N/A	0	#N/A	6543	4763	0	#N/A	#N/A
Glutathione-NEM Peak 1	257571664	249981536	309683488	0	0	#N/A	72462880	64526396	69745736	0	#N/A	0	494	189977	3224	0	#N/A
Glutathione-NEM-D5 Peak 1	5336489	5220576	6000801	5563666	5216347	5137909	6096546	5017247	5201350	5592262	4733294	5213642	#N/A	7148844	5019043	4367437	5787890
Glutathione Peak 2	1369878	2168651	28006	48308	2947	3930	1351953	613628	436412	4895	30530	3251	5809	4697	14293	0	7731
Glutathione-NEM Peak 2	1997085952	2095631872	2384911360	724337	603569	781091	756143488	707193280	665453504	407008	245798	280578	#N/A	0	123263	104451	28879
Glutathione-NEM-D5 Peak 2	45701340	49318724	51503000	50049576	43348580	47861808	64165664	59365220	53792100	50412540	49312732	47024396	#N/A	12975460	46024256	45387796	45008280
Glutathione disulfide	24378	20688	36851	0	0	0	4475	3712	9063	0	0	0	0	4646	#N/A	13688	0
Glutathione disulfide-ISTD	1213406	1310252	1388786	1130340	1043132	1057871	1356684	1231616	1187591	1140907	1214470	1072078	0	648437	1102002	1019641	1065773
Homocysteine	0	0	0	2868	0	0	0	0	2470	0	0	2903	0	0	4229	0	0
Homocysteine-NEM	634316	809369	1029789	773708	730167	904864	731787	686500	642324	79589	33434	48921	#N/A	37580	0	0	5349
Homocysteine-NEM-D5	2966360	3724926	4212917	3467547	2779676	2905899	4448452	4093652	3701862	3632996	3024501	2878046	17680	7050910	3133093	2881116	3231496
S-Hexyl-Glutathione	15493	14836	7329	2804	3328	2580	1788	17177	19589	3097	1140	0	3666	1876	2525	0	0
Hypotaurine	642951	772421	890385	0	4875	#N/A	1131875	1147721	1115060	0	0	0	0	#N/A	#N/A	0	#N/A
Hypotaurine-ISTD	0	0	0	0	0	0	3425	0	3310	0	0	0	0	0	2834	0	2352
Lanthionine	4709	0	17694	4818	#N/A	5425	0	0	3906	10147	8653	4357	4135	6901	4630	4394	4576
Methionine	134084112	140697920	151064880	254242256	228669920	230629040	131434440	123828504	111824392	263833200	232946864	229098064	30758	6554865	253210192	251651264	259510496
Methionine-ISTD	0	0	0	0	0	0	0	0	0	0	0	0	0	0	0	0	0
Methionine-ISTD	0	0	0	0	0	1729	0	2082	0	0	0	0	0	0	2244	3124	0
N-Acetyl-L-Cysteine Peak 1	28612	30372	44554	91414	4507	51564	45314	70126	43933	63907	83630	25255	97111	317705	24002	71298	4106
N-Acetyl-L-Cysteine-NEM Peak 1	551018	648209	1074158	#N/A	0	#N/A	#N/A	#N/A	#N/A	#N/A	#N/A	383	#N/A	#N/A	#N/A	0	#N/A
N-Acetyl-L-Cysteine-NEM-D5 Peak 1	0	0	0	0	0	0	0	0	0	0	0	0	8640	0	0	0	0
N-Acetyl-L-Cysteine Peak 2	296	15324	43224	7515	18807	76448	39144	7812	30666	26114	86685	0	102354	44479	13103	19788	0
N-Acetyl-L-Cysteine-NEM Peak 2	90625	169789	237504	#N/A	3240	#N/A	0	#N/A	2808	#N/A	#N/A	#N/A	#N/A	#N/A	0	#N/A	3160
N-Acetyl-L-Cysteine-NEM-D5 Peak 2	3159	4695	4426	3378	62796	87696	3353	0	0	137811	74591	0	4271	3364	0	26521	2965
N-Acetyl-Methionine Peak 1	199877	460095	1219745	0	0	0	208759	161450	43850	0	0	0	0	2463	0	0	0
N-Acetyl-Methionine-ISTD Peak 1	119614	41147	100666	96659	88367	143316	132498	156541	108352	60185	100032	46701	331636	218981	73547	40255	203032
N-Acetyl-Methionine Peak 2	238172	0	442877	0	29530	0	208759	0	43850	0	3607	0	0	2463	2598	2823	0
N-Acetyl-Methionine-ISTD Peak 2	160821	11336	207659	106243	148318	170003	126259	352376	34123	106985	217486	136819	54784	58945	229342	70554	123972
Opthalmic acid Peak 1	0	13130	0	0	11301	0	0	0	3082	22166	0	0	4473	0	0	0	0
Opthalmic acid-ISTD Peak 1	17026	9934	3910	274715	242959	309120	3345	0	4047	228845	275654	439048	5463	0	364407	217473	109541
Opthalmic acid Peak 2	0	2702	0	0	0	0	0	14426	0	1819	1318	0	0	0	0	0	7441
Opthalmic acid-ISTD Peak 2	3748	69646	0	3011	0	0	0	0	3124	0	0	0	3606	2093	3224	0	0
Pantetheine Peak 1	9312	52195	0	435485	336875	490754	788	12736	706	488137	455357	354984	3390	0	502199	367570	167887
Pantetheine-NEM Peak 1	105998	54563	44686	5949	163972	132134	59552	106881	116310	14529	132510	9731	35068	253584	165052	18607	204495
Pantetheine-NEM-D5 Peak 1	0	2186	2996	3421	5242	0	0	#N/A	#N/A	5177	0	#N/A	#N/A	0	#N/A	0	0
Pantetheine Peak 2	9312	2632	15933	435485	336875	490754	0	4157	706	488137	455357	354984	4505	0	502199	367570	167887
Pantetheine-NEM Peak 2	105998	41216	44160	111387	163972	132134	59552	106881	3977	124592	132510	9731	4420	253584	165052	108713	204495
Pantetheine-NEM-D5 Peak 2	#N/A	2186	0	0	5242	0	#N/A	3047	#N/A	5177	396	#N/A	#N/A	#N/A	0	3122	3480
S-(5'-Adenosyl)-L-Homocysteine	443850	505341	525156	200935	138685	185186	979898	943267	789588	188868	120532	165484	#N/A	#N/A	146847	159095	126856
S-(5'-Adenosyl)-L-Homocysteine-ISTD	0	6406	25804	0	0	0	0	0	0	0	0	0	#N/A	0	0	0	0
S-(5'-Adenosyl)-L-Methionine	268098	17815	517336	#N/A	#N/A	#N/A	427245	442354	67498	#N/A	0	0	#N/A	#N/A	#N/A	#N/A	0
S-(5'-Adenosyl)-L-Methionine-ISTD	0	#N/A	#N/A	#N/A	#N/A	0	2774	1137	0	0	0	#N/A	#N/A	0	0	#N/A	1061
Taurine	17371558	17339206	21555768	215512	220993	180192	32171736	30693684	30912102	186195	201877	281725	1179	62077	70122	110560	84993
Taurine-ISTD	0	0	0	0	0	0	0	0	0	0	0	0	#N/A	#N/A	0	0	0
Coenzyme A Peak 1	#N/A	0	3311	28443	23981	3331	2992	10013	0	0	#N/A	0	0	#N/A	0	3482	#N/A
Coenzyme A-NEM Peak 1	3804	76285	0	437	4340	0	0	0	0	#N/A	#N/A	0	2450	14418	0	0	#N/A
Coenzyme A-NEM-D5 Peak 1	0	2529	2412	0	0	0	0	#N/A	#N/A	1108	2013	#N/A	0	3983	12888	0	0
Coenzyme A Peak 2	0	2860	2414	#N/A	0	0	18270	1173	0	0	#N/A	0	#N/A	#N/A	#N/A	0	0
Coenzyme A-NEM Peak 2	0	29364	19314	0	0	2708	28996	0	40700	9534	0	#N/A	0	0	2954	3730	0
Coenzyme A-NEM-D5 Peak 2	0	0	#N/A	3568	4697	#N/A	0	7534	3114	4430	0	0	0	0	0	#N/A	0
Homolanthionine	18988	18149	29087	0	0	0	31370	7857	19343	0	0	0	0	0	0	0	13618
Thiocysteine	0	0	4181	2894	4047	2172	2851	0	2708	8103	0	2657	3403	2872	4624	3429	3670
Thiocysteine-NEM	0	0	0	0	0	5912	0	0	0	0	1095	0	0	0	0	0	0
Mercaptopyruvate	3353	299	0	22472	5450	9016	2399	3633	6483	23222	9748	8532	0	3037	11058	11607	9124
Mercaptopyruvate-NEM	0	0	2497	751	0	0	0	2887	671	630	3655	1013	124	1600	48061	2611	0
5'-Methylthioadenosine	8061945	7565059	9877957	19203752	18103146	20337074	11163632	11459481	11135692	26523110	25842360	26216486	17426	3998	37735	32748	5696
3-sulfinylpyruvate	7123	5493	3209	4682	3953	4297	4626	4153	3857	4855	2687	7121	6583	4622	3318	193	7947
Glycine	11216880	7531387	7990837	4262284	4119483	3397808	13724703	11457319	9952235	4985983	5752196	4135246	52931	10074930	3629380	3786661	4241553
Glycine-ISTD	#N/A	#N/A	#N/A	1018	#N/A	3670	#N/A	#N/A	1964	#N/A	3001	#N/A	2744	#N/A	2937	#N/A	#N/A
Alanine	762122	1145955	1013096	1240855	1050727	933824	4252528	3947708	3966507	2613016	2519387	3830413	42067	1233321	896332	804227	877013
Alanine-ISTD	#N/A	#N/A	796	2475	#N/A	0	3515	#N/A	#N/A	3599	0	0	5006	#N/A	#N/A	0	#N/A
Arginine	553547328	567025280	653792896	1509910784	1339843072	1391178368	557176640	527972064	441914048	1934075136	1393812224	1408739200	27908286	18802054	1377995008	1311425280	1426208128
Arginine-ISTD	64735	64605	39204	14215	#N/A	10708	38314	57589	64646	14840	11852	10939	23878	13779	12087	#N/A	14115
Asparagine	77547312	81411920	22593270	94960392	87357368	90228136	81554976	80156840	74877080	95314192	90901888	92984344	39686	41184	89267792	88704440	92698216
Asparagine-ISTD	413	#N/A	0	0	#N/A	#N/A	0	#N/A	#N/A	0	0	2837	0	0	0	0	3507
Aspartic acid	13834398	11703203	11602596	33279090	31095692	30951386	96682344	93464000	88835512	34055772	32394220	34548016	3195	60746	32826628	31673724	32000334
Aspartic acid-ISTD	0	0	0	0	0	0	67350	53929	0	0	0	0	0	0	0	0	297239
Glutamic acid	392917248	432066496	499931104	250374608	235922096	256656640	1407144576	1335238656	1292918144	146962048	133565456	133129992	174058	712811	116873240	110000248	121906808
Glutamic acid-ISTD	1351	76950	1013	1382	0	0	414	745	1069	#N/A	0	0	355	2793	0	5629	0
Glutamine	1857547264	1884707584	2020304128	2192491264	2011531904	2086018304	1794975744	1757895936	1643787776	2315678976	2090865920	2205267968	3034397	1896314	2329041920	2203840256	2280395520
Glutamine-ISTD	68670	82437	31717	98616	173425	57960	94064	122786	101365	55749	69099	41207	36518	23376	19146	76548	117135
Histidine	26771610	26708478	29496802	10217942	3134794	3260916	12128216	22927720	8602667	16500902	12321043	10553242	126956	52062	2979258	7961733	3419134
Histidine-ISTD	2836	2990	2040	108	2673	3469	482	1330	3599	1180	1172	2621	3382	3455	444	#N/A	2738
Isoleucine	365100192	384794368	403734944	684985280	632618688	617903168	358204576	340177376	315701376	714249920	662643584	663939520	302055	22033002	693729856	689436928	728215296
Isoleucine-ISTD	0	#N/A	#N/A	#N/A	#N/A	#N/A	#N/A	4680	#N/A	2634	#N/A	#N/A	#N/A	#N/A	#N/A	#N/A	#N/A
Leucine	372983680	387653568	414577760	721913920	676706752	688378816	366764768	358206560	319895200	756209408	704711232	699778240	885355	44399096	753208512	728480320	762451712
Leucine-ISTD	0	#N/A	#N/A	2711	#N/A	#N/A	#N/A	4680	#N/A	2634	#N/A	#N/A	#N/A	#N/A	#N/A	#N/A	#N/A
Lysine	3893561	4111276	4553514	20622812	17455758	17840806	3829571	3578898	2777610	24815504	18814998	18739008	75049	202325	18784704	18464066	21022784
Lysine-ISTD	3524	2445	2836	2661	2073	2475	2092	3091	2870	#N/A	0	4637	4596	2642	2980	1804	4952
Phenylalanine	658033152	666473600	777576832	601934912	516681024	539501696	634375552	556518016	523294048	601775808	561966272	546478848	35621	20276028	585668032	543143936	575157632
Phenylalanine-ISTD	0	0	0	0	3732	0	0	0	2914	0	0	#N/A	0	0	0	0	2370
Proline	664234560	748336448	803674688	732138368	658998464	628991936	535972384	471576352	429109664	761443200	686551168	508314592	607727	1823588	664106880	734322496	914571648
Proline-ISTD	552437	1673493	1141367	123277	606587	84201	1004179	1265147	3651	727124	577994	20572	139447	203392	116565	136897	202657
Serine	47835612	47614216	48237960	43564500	38516736	39234884	43817152	41323236	38346820	43272876	39640600	39473516	3230	193656	43892744	42780196	46593868
Serine-ISTD	0	#N/A	#N/A	#N/A	#N/A	#N/A	0	#N/A	0	2337	14533	1142	388	#N/A	#N/A	#N/A	#N/A
Threonine	90951432	96694296	95436496	484711392	427029920	439841824	97510904	88708048	73082760	544952320	454361632	453217984	68613	436103	476604352	451591904	492676256
Threonine-ISTD	0	0	0	#N/A	0	0	0	#N/A	0	#N/A	0	2631	0	#N/A	0	0	#N/A
Tryptophan	25389074	26690062	29332802	43876852	40772084	40074560	24196726	22257294	20121698	45684544	40762888	41504420	0	0	44022188	42964820	44643316
Tryptophan-ISTD	0	0	1200	#N/A	0	#N/A	0	1118	278	659	0	0	0	0	1375	1354	1282
Tyrosine	75856112	80415872	86513280	121552632	112065976	112677464	69589272	66868392	59363756	130933760	114911672	114887712	35866	779107	123585824	121025224	127428192
Tyrosine-ISTD	0	0	4603	0	0	0	4489	0	3190	0	0	0	0	0	0	0	0
Valine	115070968	111904792	125279336	209857552	188051984	195991264	107984336	110334400	94092784	213711904	198826880	198215920	13657397	29306638	210766432	212832320	217701440
Valine-ISTD	#N/A	#N/A	#N/A	#N/A	#N/A	#N/A	1229	#N/A	#N/A	#N/A	#N/A	#N/A	#N/A	#N/A	#N/A	#N/A	#N/A

### Sheet: Sample List
Sample no.	Sample label	Cell lines	Sample type	Conditioning time	Seeding density	Plate
1	A549_Control_8h_Cell_1	A549 Control sg	Cell pellets 1	8 hour	350,000 cells/ well	6-well plate
2	A549_Control_8h_Cell_2	A549 Control sg	Cell pellets 2	8 hour	350,000 cells/ well	6-well plate
3	A549_Control_8h_Cell_3	A549 Control sg	Cell pellets 3	8 hour	350,000 cells/ well	6-well plate
4	A549_Control_8h_Med_1	A549 Control sg	Medium 1	8 hour	350,000 cells/ well	6-well plate
5	A549_Control_8h_Med_2	A549 Control sg	Medium 2	8 hour	350,000 cells/ well	6-well plate
6	A549_Control_8h_Med_3	A549 Control sg	Medium 3	8 hour	350,000 cells/ well	6-well plate
7	A549_NRF2KO_8h_Cell_1	A549 NFE2L2 sg	Cell pellets 1	8 hour	350,000 cells/ well	6-well plate
8	A549_NRF2KO_8h_Cell_2	A549 NFE2L2 sg	Cell pellets 2	8 hour	350,000 cells/ well	6-well plate
9	A549_NRF2KO_8h_Cell_3	A549 NFE2L2 sg	Cell pellets 3	8 hour	350,000 cells/ well	6-well plate
10	A549_NRF2KO_8h_Med_1	A549 NFE2L2 sg	Medium 1	8 hour	350,000 cells/ well	6-well plate
11	A549_NRF2KO_8h_Med_2	A549 NFE2L2 sg	Medium 2	8 hour	350,000 cells/ well	6-well plate
12	A549_NRF2KO_8h_Med_3	A549 NFE2L2 sg	Medium 3	8 hour	350,000 cells/ well	6-well plate
13	Blank_MeOH	Blank			0	6-well plate
14	Blank_NEM_POS_Buffer	Blank			0	6-well plate
15	EV_8h_Med_1	Empty well (no cells)	Medium 1	8 hour	350,000 cells/ well	6-well plate
16	EV_8h_Med_2	Empty well (no cells)	Medium 2	8 hour	350,000 cells/ well	6-well plate
17	EV_8h_Med_3	Empty well (no cells)	Medium 3	8 hour	350,000 cells/ well	6-well plate
