## Supplementary material for "NRF2-driven thiol metabolism creates a selective vulnerability to selenite": A549_time course_medium_metabolomics

### Sheet: 20261013 Molecule Transition Re
Property	A549 Control 0h			A549 KO 0h			A549 Control 2h			A549 KO 2h			A549 Control 4h			A549 KO 4h			A549 Control 8h			A549 KO 8h			A549 Control 15h			A549 KO 15h			A549 Control 24h			A549 KO 24h			Empty medium 24h			Blank	Blank-END
Replicate Name	1-_Ctrl-0-1	2-_Ctrl-0-2	3-_Ctrl-0-3	4-_KO-0-1	5-_KO-0-2	6-_KO-0-3	7-_Ctrl-2-1	8-_Ctrl-2-2	9-_Ctrl-2-3	10-_KO-2-1	11-_KO-2-2	12-_KO-2-3	13-_Ctrl-4-1	14-_Ctrl-4-2	15-_Ctrl-4-3	16-_KO-4-1	17-_KO-4-2	18-_KO-4-3	19-_Ctrl-8-1	20-_Ctrl-8-2	21-_Ctrl-8-3	22-_KO-8-1	23-_KO-8-2	24-_KO-8-3	25-_Ctrl-15-1	26-_Ctrl-15-2	27-_Ctrl-15-3	28-_KO-15-1	29-_KO-15-2	30-_KO-15-3	31-_Ctrl-24-1	32-_Ctrl-24-2	33-_Ctrl-24-3	34-_KO-24-1	35-_KO-24-2	36-_KO-24-3	37-_EV-Med-24-1	38-_EV-Med-24-2	39-_EV-Med-24-3	Blank	Blank-END
Molecule	1-_Ctrl-0-1 Area	2-_Ctrl-0-2 Area	3-_Ctrl-0-3 Area	4-_KO-0-1 Area	5-_KO-0-2 Area	6-_KO-0-3 Area	7-_Ctrl-2-1 Area	8-_Ctrl-2-2 Area	9-_Ctrl-2-3 Area	10-_KO-2-1 Area	11-_KO-2-2 Area	12-_KO-2-3 Area	13-_Ctrl-4-1 Area	14-_Ctrl-4-2 Area	15-_Ctrl-4-3 Area	16-_KO-4-1 Area	17-_KO-4-2 Area	18-_KO-4-3 Area	19-_Ctrl-8-1 Area	20-_Ctrl-8-2 Area	21-_Ctrl-8-3 Area	22-_KO-8-1 Area	23-_KO-8-2 Area	24-_KO-8-3 Area	25-_Ctrl-15-1 Area	26-_Ctrl-15-2 Area	27-_Ctrl-15-3 Area	28-_KO-15-1 Area	29-_KO-15-2 Area	30-_KO-15-3 Area	31-_Ctrl-24-1 Area	32-_Ctrl-24-2 Area	33-_Ctrl-24-3 Area	34-_KO-24-1 Area	35-_KO-24-2 Area	36-_KO-24-3 Area	37-_EV-Med-24-1 Area	38-_EV-Med-24-2 Area	39-_EV-Med-24-3 Area	Blank Area	Blank-END Area
3-sulfinoalanine-CSA	12957	#N/A	27219	23538	31816	26732	8149	24922	20755	31234	17591	17356	49037	47090	33596	38391	19389	22274	34144	0	27542	7696	19742	19015	28034	35563	36000	27621	11884	25820	59322	50923	123695	9189	1004	20971	8494	14214	15597	#N/A	#N/A
3-sulfinoalanine-CSA-ISTD	0	0	0	0	0	0	0	0	0	0	0	#N/A	0	0	0	0	0	0	605	#N/A	0	0	0	0	#N/A	#N/A	#N/A	0	0	0	1226	3679	999	#N/A	#N/A	#N/A	0	0	0	0	#N/A
Cysteinylglycine Peak 1	0	0	#N/A	0	0	#N/A	0	0	0	0	#N/A	0	#N/A	0	0	0	0	0	0	0	#N/A	0	0	0	#N/A	0	0	0	0	0	#N/A	0	#N/A	0	#N/A	0	0	0	0	#N/A	#N/A
Cysteinylglycine-NEM Peak 1	#N/A	0	0	#N/A	#N/A	#N/A	41252	90088	164548	#N/A	#N/A	#N/A	202633	200997	200357	35696	21310	48103	534023	392232	883819	61646	61126	80261	1039847	1209993	1090021	85221	147171	125897	2223175	958910	2387411	240223	652741	440249	#N/A	#N/A	#N/A	#N/A	#N/A
Cysteinylglycine-NEM-D5 Peak 1	4446781	5912974	4616551	5178268	3509700	4749237	3879786	4422058	2723170	2637055	4976104	4572502	5779055	3544893	3995994	3055913	4330908	4575971	5383438	3829704	5997002	4504015	4192798	3459098	4589030	3983299	4180521	4123180	4543303	4895168	4456648	2310047	4171098	4095227	6336623	4480301	4375303	3618116	3909855	7255744	3862455
Cysteinylglycine Peak 2	0	0	#N/A	0	0	#N/A	0	0	0	0	852	0	#N/A	0	0	0	0	0	0	0	#N/A	0	0	6358	#N/A	0	0	0	0	0	#N/A	0	#N/A	0	#N/A	0	0	0	0	#N/A	#N/A
Cysteinylglycine-NEM Peak 2	0	0	0	0	0	0	173777	160754	164548	0	0	0	554692	773532	675594	35696	21310	48103	1310250	1532009	1747843	61646	138719	126997	2120134	2160018	3302597	145746	349663	452764	3942386	4673079	8053588	387205	1039681	895082	0	0	0	#N/A	#N/A
Cysteinylglycine-NEM-D5 Peak 2	8343380	9376988	9926816	10420546	10424553	6952740	8526770	9368519	7446425	7866835	7396929	7235486	8167613	10528904	8751032	10243640	7219176	10708410	9736965	10308159	12224508	7853084	11112766	10911895	7113530	8974987	10878630	4597871	8396261	10005848	7932432	9071662	14092148	6245573	11576497	9640342	10960060	101001	131606	159993	12389702
Cysteinylglycine-ox	276255	277916	288958	310209	324998	311249	346956	305043	307431	308553	295499	268925	296358	302052	151649	300101	339216	272981	307053	241706	319150	229599	329350	303209	305172	266707	290407	355202	311612	324969	298748	378406	360810	282672	390924	313167	239652	288714	294197	4727	36329
Cysteine-s-sulfate	116919	164722	181958	159493	159259	156871	180730	188906	184601	189714	179225	145228	187444	159923	106212	215499	253473	216041	53496	90739	119514	236043	220293	281693	45733	82159	92289	359575	218652	283677	25321	30026	43074	226457	324321	284550	305422	413539	339372	5407	#N/A
Cysteine-s-sulfate-ISTD	#N/A	#N/A	#N/A	#N/A	#N/A	#N/A	#N/A	#N/A	#N/A	#N/A	#N/A	#N/A	#N/A	#N/A	#N/A	#N/A	#N/A	#N/A	#N/A	#N/A	#N/A	#N/A	#N/A	#N/A	#N/A	#N/A	#N/A	#N/A	#N/A	0	#N/A	#N/A	#N/A	#N/A	#N/A	#N/A	#N/A	#N/A	#N/A	0	0
Cysteine-s-sulfate-CSA-mix	0	0	0	0	0	0	0	0	0	0	0	0	0	0	0	0	0	0	0	0	0	0	0	0	0	0	0	0	0	0	0	0	0	0	0	0	0	0	0	0	0
Cystathionine	220037	181734	220112	194735	157761	207640	175372	218564	176575	251308	215190	177099	182154	187571	191759	193270	198517	188241	183947	203432	277444	209266	181510	209337	204523	242120	201803	198520	217194	248576	252467	290915	292075	184376	295814	317566	195995	234665	227238	0	#N/A
Cystathionine-ISTD	0	435505	11836	15160	15845	25604	30415	40155	1323	16130	15177	14864	25880	189	0	18001	929	6368	6079	1141	15289	1919	33699	5906	151	18068	7791	0	19487	135698	7515	846	7571	9602	0	507749	20459	0	24085	8457	69797
Cysteamine	#N/A	#N/A	0	#N/A	#N/A	#N/A	#N/A	#N/A	#N/A	#N/A	#N/A	#N/A	5730	#N/A	#N/A	#N/A	0	#N/A	#N/A	0	850	#N/A	#N/A	0	0	0	#N/A	0	4657	#N/A	#N/A	#N/A	5612	0	0	#N/A	#N/A	#N/A	#N/A	0	0
Cysteamine-NEM	0	1208	0	7132	0	0	4265	0	5295	5311	3481	0	7374	0	0	0	1055	0	0	0	4567	0	1298	0	7527	0	1838	9179	1597	0	13341	3482	7604	0	4713	5852	2838	0	3060	11270	17837
Cysteamine-NEM-D5	10544787	4966335	37986	55341	21606	537582	388348	226159	38992	846527	33491	365057	609944	41273	234454	229675	334825	489024	1796032	5461508	3084877	1130182	317025	5845	50640	518729	609464	1045763	1065075	2584086	0	76017	723896	996041	1437423	2581215	402145	24165	768318	1001509	845262
Cysteic acid	34685	25941	8018	#N/A	9045	38241	15038	7982	9608	28317	10517	40576	11860	37979	40342	40376	13793	28800	#N/A	19032	7862	11268	11197	26823	#N/A	12235	27339	16241	49728	6842	20638	#N/A	29820	32162	20009	11520	#N/A	31352	33082	#N/A	#N/A
Cysteine	6128	10089	7198	0	22797	0	9127	0	7048	0	11746	0	28073	30267	11308	29159	7506	9569	81701	24659	91644	13989	44315	9592	82147	40469	51740	20182	8537	9232	34280	36848	76263	15346	9471	17316	0	0	0	#N/A	#N/A
Cysteine-NEM	6415238	5649089	153142	5957002	6154224	5951762	81921480	82587608	89133088	19734520	20141862	17239814	182280288	150061072	161801984	27573748	29764326	26712308	206677168	194490640	232878704	38603700	42567108	38097192	292363744	275353792	285771520	67216776	70150944	71504496	337696352	363927104	377767584	83432480	121280432	102383008	25919	15775	38112	102074	0
Cysteine-NEM-D5	14920513	15231120	15004200	15860493	15047961	16611615	15067716	15871003	16066190	16391132	16090874	15238410	18821064	15965626	16121353	16180047	15417065	15742592	17962916	15037609	17430272	14724346	14536848	14611570	17886790	16649169	16366708	16493652	15238849	15958500	18120898	19032538	18878000	14173247	16908758	15028741	14485122	14654307	14199667	34038600	14986274
Cystine	77707912	83175128	76717528	85230144	84061112	82002680	72171352	87815592	80084120	88467576	86075136	79323984	80711584	77098816	78675720	85583664	84359832	85732624	68214968	64837224	81909328	78140944	71806896	79504072	63484532	61388424	62217348	83950832	80912368	89507792	50948684	54226236	54630472	60916792	78351752	71631408	77064496	89437416	86739104	117812	228129
Cystine-ISTD	99819808	102617984	95557960	102531232	99505912	103367944	97885696	102702192	103297784	106769312	98951408	99610672	113390528	99655800	102804616	104274256	105550680	105007768	111213984	96341064	116513864	99193032	97821608	99620288	110570792	100606760	99133064	110412264	99318736	110379632	114401584	108870608	111947336	93678208	120672472	95264808	97228792	104765512	100239672	145201280	95076264
Cystine-CSA-mix	44687	40337	11574	9161	22085	61722	0	63420	33036	40008	20248	52754	17880	10836	8923	40144	76563	39331	81335	70485	28804	32680	22336	76260	45679	0	26651	90821	54340	18948	64485	93236	34760	0	105385	0	13951	45377	22207	119644	65513
Gamma-glutamylcysteine Peak 1	#N/A	#N/A	36844	#N/A	#N/A	#N/A	0	0	0	0	#N/A	0	0	#N/A	#N/A	#N/A	0	#N/A	#N/A	#N/A	#N/A	#N/A	#N/A	#N/A	6604	9337	#N/A	#N/A	#N/A	0	0	0	#N/A	#N/A	0	#N/A	#N/A	#N/A	0	#N/A	#N/A
Gamma-glutamylcysteine-NEM Peak 1	#N/A	#N/A	0	#N/A	#N/A	0	#N/A	#N/A	#N/A	#N/A	#N/A	#N/A	#N/A	#N/A	#N/A	#N/A	#N/A	0	#N/A	0	61821	#N/A	#N/A	#N/A	#N/A	#N/A	46114	#N/A	#N/A	#N/A	#N/A	#N/A	51967	#N/A	61676	#N/A	#N/A	#N/A	#N/A	#N/A	#N/A
Gamma-glutamylcysteine-NEM-D5 Peak 1	2734561	3640176	2857949	3049574	2475396	2637720	2548716	2711128	1670957	1672093	2679019	3048461	3356924	2272186	2251248	1869412	2562787	2701405	2941388	2095938	3563102	2605372	2420539	2370334	2348928	2492139	2730503	2627141	2752855	3493132	2748136	1630990	2868866	2389021	3748298	2336608	2723464	2793896	2507161	3503913	2413916
Gamma-glutamylcysteine Peak 2	9774	0	0	15256	3296	22488	0	11906	17252	0	0	9407	0	14638	0	0	0	0	6061	19914	0	0	0	17507	6686	0	41814	0	0	0	0	0	0	0	0	4914	6657	0	4951	0	#N/A
Gamma-glutamylcysteine-NEM Peak 2	76152	19575	46703	90075	28899	30389	70320	104592	107670	20058	76710	87251	320089	185604	195652	33983	64369	58732	395572	334002	466828	28125	96213	59990	514472	540839	631503	80821	163664	174493	636060	657263	594901	149803	302508	215068	#N/A	37748	94237	#N/A	#N/A
Gamma-glutamylcysteine-NEM-D5 Peak 2	18028450	15309959	16322916	17859400	16189121	16555667	16021807	16920258	15761514	16202840	16240825	16426584	18222144	15890961	15282627	17325208	16770427	16154298	16481974	15622034	18060608	15331838	17220040	15103440	16390143	16683514	17248130	17871836	16618526	18416128	18700670	17384214	16384741	14269816	20527310	17304826	15478385	16123684	17026620	40154308	11794086
Glutathione Peak 1	#N/A	#N/A	6982	#N/A	#N/A	#N/A	#N/A	0	#N/A	#N/A	#N/A	#N/A	0	7617	#N/A	#N/A	#N/A	#N/A	#N/A	#N/A	#N/A	#N/A	#N/A	#N/A	#N/A	0	0	#N/A	#N/A	#N/A	#N/A	11158	#N/A	#N/A	0	#N/A	#N/A	#N/A	0	7689	#N/A
Glutathione-NEM Peak 1	114378	68386	189189	0	#N/A	119433	#N/A	#N/A	#N/A	#N/A	#N/A	#N/A	0	#N/A	#N/A	0	73213	30447	110940	34445	113164	63765	103155	#N/A	#N/A	224480	148364	84853	0	#N/A	75378	0	230049	0	0	0	87784	#N/A	46795	121800	#N/A
Glutathione-NEM-D5 Peak 1	3972614	5084610	4037656	4353295	3488843	4354358	3418245	4194938	2229167	2130904	3947683	4027331	4845585	3428806	3731075	2631373	4265294	4271998	4007216	3091741	5087732	3809144	3747994	3402616	3632086	3393381	3689701	3721716	3969628	4638548	3879189	2433252	3943154	3515720	5152240	3980778	3588874	3867721	3727092	4756670	3205157
Glutathione Peak 2	34904	37886	66334	70864	45056	14247	64506	75698	53915	64878	56357	75150	111133	72372	84678	74743	52499	54033	85049	98450	129497	58520	68101	56672	115712	111471	133242	90247	71314	83937	148680	181157	189832	67306	161102	107559	64710	49099	47389	0	0
Glutathione-NEM Peak 2	360464	359100	1109620	238473	384401	260362	303156	461830	352036	182217	185353	272968	275544	411489	461495	172875	194259	246822	686089	506585	671420	507740	637143	199698	441434	1832509	905808	463214	242428	271535	919805	2555690	3301166	516623	455141	752026	415442	121582	508596	92591	79515
Glutathione-NEM-D5 Peak 2	36918844	29762364	30510732	35519936	30918928	33583168	31304322	35295032	31425766	34415684	32195114	31541024	35673948	33072182	30224234	33618092	34700684	32084804	36049656	29497966	39358256	30343276	31498528	30464384	34352736	30813950	31155268	33908804	30573394	33220690	39526668	32583902	32878758	31534566	42678796	30977374	30077720	32764256	30238130	34076368	19020470
Glutathione disulfide	0	0	0	0	0	0	0	0	0	0	0	0	0	0	#N/A	0	0	0	0	0	0	0	0	10974	0	0	0	0	0	0	0	0	0	0	0	0	9505	0	0	0	0
Glutathione disulfide-ISTD	1590826	1383369	1435160	1541277	1500784	1400472	1470127	1496104	1459852	1389078	1427698	1413699	1548514	1399589	1501254	1524045	1553473	1513284	1370665	1429044	1560869	1509129	1426693	1409613	1447013	1488447	1539971	1436973	1461531	1496071	1674780	1543151	1526125	1379341	1491720	1427697	1378229	1542442	1379067	2609217	1677305
Homocysteine	138437	0	0	8797	0	0	0	0	0	0	0	0	0	1775	604182	3067	0	0	0	0	0	0	78062	0	12399	0	0	0	0	560083	0	0	0	0	0	18370	503151	0	0	0	0
Homocysteine-NEM	0	0	0	6807	15060	0	212791	227142	225676	152749	161712	129707	477275	336424	354999	139593	137617	119897	811541	830090	943325	224444	277228	246189	2317179	2078368	2278590	456241	710145	517403	6554938	5978392	5647658	1089290	1683515	1225653	0	0	0	93254	35098
Homocysteine-NEM-D5	3065391	3197299	2844804	3321119	3124680	3303534	3013874	3230949	3190014	3399556	3325490	3090072	3745654	3151908	3133927	3201043	3238249	3213081	3373457	2908327	3611509	2932499	3065118	2932776	3417008	2941717	3059812	3293676	3157078	3051075	3654349	3300749	3023177	3003499	3420594	2898076	2893453	3261484	3065213	6767503	3641209
S-Hexyl-Glutathione	70533	105839	93907	104481	117923	114511	104213	123398	143704	115015	99949	61669	123547	119210	107205	104419	127278	77619	117286	115600	106585	106833	86312	71193	115652	134455	82317	118881	124761	152275	113862	120918	167253	123135	137514	109468	90645	79533	89499	0	4729
Hypotaurine	268983	218328	204853	226987	264210	279535	243943	211808	284143	142764	168651	197841	233057	153375	162847	273343	204221	299697	31475	#N/A	49578	153261	203042	259571	40366	24808	#N/A	122387	127618	305076	28747	75285	56382	113026	90496	108533	197758	169260	218260	0	#N/A
Hypotaurine-ISTD	0	3276	0	2804	975	3278	5484	718	4004	0	1368	0	447	2704	3102	4496	11749	3598	0	0	6324	9027	0	3600	0	0	4694	0	3252	5548	5032	10732	15808	7488	3871	7458	1189	806	1456	0	0
Lanthionine	8607	#N/A	11154	#N/A	#N/A	11426	8165	#N/A	10716	6576	#N/A	#N/A	0	0	#N/A	16651	12760	8911	12421	#N/A	0	17636	8386	0	7635	8910	11714	0	#N/A	8392	20843	9325	11934	#N/A	0	9384	31604	#N/A	7037	#N/A	8998
Methionine	383162272	434232224	417971744	435864704	421170848	456668256	420290912	464829664	448771008	451896832	443998240	422943616	502526848	422279200	423373536	448255104	441613792	457217152	390345664	391133152	450124320	398908320	407411136	419031584	371362432	380602336	364535456	409736704	393175072	414823328	323497376	302939584	314498528	294719936	348637312	330709248	424911296	461081696	447850208	215889	95850
Methionine-ISTD	0	0	0	0	0	0	0	0	0	0	0	0	0	0	0	0	0	0	0	0	0	0	5815	0	0	0	0	0	0	0	0	0	0	0	0	0	0	0	0	0	0
Methionine-ISTD	0	0	0	0	0	0	0	4459	0	0	0	0	0	0	0	0	0	0	0	0	0	0	0	0	0	0	0	0	2376	0	0	0	0	0	0	0	0	0	5076	0	0
N-Acetyl-L-Cysteine Peak 1	#N/A	#N/A	#N/A	#N/A	#N/A	#N/A	#N/A	#N/A	#N/A	7049	6899	#N/A	#N/A	6386	#N/A	0	#N/A	#N/A	28850	7509	#N/A	7503	0	#N/A	13392	0	#N/A	#N/A	#N/A	#N/A	#N/A	6518	0	0	#N/A	#N/A	#N/A	#N/A	#N/A	#N/A	#N/A
N-Acetyl-L-Cysteine-NEM Peak 1	#N/A	#N/A	28673	0	0	0	#N/A	16884	26451	0	16047	0	#N/A	0	#N/A	0	7676	0	8026	12043	#N/A	0	0	0	0	38566	42396	0	2763	#N/A	89164	0	64075	#N/A	9965	0	5429	0	17418	0	0
N-Acetyl-L-Cysteine-NEM-D5 Peak 1	0	0	0	0	0	0	0	0	0	0	0	0	0	28942	0	0	0	0	57642	26093	52592	0	0	0	0	0	0	0	0	0	0	0	0	0	0	0	0	0	0	0	0
N-Acetyl-L-Cysteine Peak 2	7033	9160	0	6056	#N/A	0	17399	7147	9688	#N/A	0	0	76856	27471	88002	7557	14805	7541	137445	142321	196337	32696	10122	6782	242755	263151	209582	123251	21457	38668	439114	373190	410504	101944	47503	130407	6520	21414	19665	#N/A	#N/A
N-Acetyl-L-Cysteine-NEM Peak 2	#N/A	8501	28673	0	0	0	#N/A	16884	26451	1082	16047	0	#N/A	0	0	0	7676	0	8026	12043	#N/A	0	3726	0	#N/A	38566	42396	0	2763	#N/A	89164	0	64075	0	9965	0	5429	0	17418	0	#N/A
N-Acetyl-L-Cysteine-NEM-D5 Peak 2	0	0	0	0	0	0	0	0	0	0	0	0	0	28942	0	0	0	23039	0	26093	52592	#N/A	0	0	0	0	0	0	0	0	0	0	46596	0	0	0	0	0	0	0	0
N-Acetyl-Methionine Peak 1	#N/A	#N/A	0	1776	7092	850	#N/A	43143	1386	#N/A	#N/A	5743	62283	6512	#N/A	6523	950	59249	55101	45069	103693	32032	31482	802	119277	114775	123474	44511	42066	98750	370633	241942	396415	2768	210323	87806	#N/A	569	#N/A	0	0
N-Acetyl-Methionine-ISTD Peak 1	26936	23665	25123	53045	62417	22599	11385	80279	18692	15058	0	24417	72895	38764	15672	18985	30277	24610	0	17046	90699	18913	17140	0	27563	0	10516	53260	0	54690	16202	100395	31902	22281	48142	33081	10335	0	9105	#N/A	7744
N-Acetyl-Methionine Peak 2	#N/A	#N/A	43903	54636	49577	31491	85863	43143	58327	0	20166	102280	109726	31727	18298	21124	41038	59249	86312	81000	103693	94671	102161	17763	103320	35169	88007	94548	68656	98750	272597	75535	212650	53369	69186	117548	0	0	25641	0	0
N-Acetyl-Methionine-ISTD Peak 2	12285	16671	12177	53045	40863	34956	11385	9833	45713	34525	2715	16124	72895	7623	8633	29476	64185	24644	73186	11982	43984	3541	23933	16146	55934	8405	21737	55233	57676	11418	16202	15702	8363	22281	48142	10787	10335	11601	10442	5350	0
Opthalmic acid Peak 1	0	0	0	0	2270	0	0	0	0	0	0	0	0	0	0	0	0	0	0	0	0	0	0	0	0	0	0	0	0	0	0	0	0	0	#N/A	#N/A	0	0	0	0	#N/A
Opthalmic acid-ISTD Peak 1	9973	0	0	#N/A	0	0	#N/A	0	0	#N/A	0	#N/A	0	0	0	0	8357	#N/A	17585	9221	7925	8627	#N/A	30865	14996	#N/A	32589	17878	34645	80604	13317	5866	41732	10469	5786	32187	17052	19130	79471	0	7996
Opthalmic acid Peak 2	8884	22360	8652	#N/A	#N/A	0	0	#N/A	#N/A	#N/A	0	#N/A	13544	22680	0	0	0	15496	8358	0	26043	0	#N/A	15612	0	0	#N/A	18192	#N/A	13350	#N/A	#N/A	15022	12343	9521	26338	14092	7521	#N/A	0	#N/A
Opthalmic acid-ISTD Peak 2	#N/A	8621	#N/A	#N/A	8722	14526	0	8698	0	#N/A	0	#N/A	7753	#N/A	14422	0	7952	#N/A	#N/A	18308	0	6512	#N/A	#N/A	0	0	#N/A	11226	#N/A	0	#N/A	#N/A	0	0	0	0	0	0	9358	0	#N/A
Pantetheine Peak 1	0	0	5441	6271	0	0	2801	12016	7025	0	6333	2246	18932	0	0	4314	0	9486	4936	0	0	0	0	0	0	0	0	0	0	20298	0	0	0	0	18200	0	0	0	0	0	0
Pantetheine-NEM Peak 1	27282	3706	16330	3455	18647	21070	987	5205	56243	20446	5177	19568	29492	26501	12082	6730	4768	11400	15667	58731	20830	5538	4144	23822	4687	1955	0	3084	18921	6927	5066	4436	9574	44657	2146	3181	31577	5324	1999	14848	1210
Pantetheine-NEM-D5 Peak 1	#N/A	#N/A	0	6461	#N/A	#N/A	0	27179	#N/A	11397	#N/A	0	#N/A	#N/A	#N/A	0	0	#N/A	22514	43698	#N/A	29439	#N/A	#N/A	#N/A	0	#N/A	28412	0	0	33621	#N/A	#N/A	#N/A	0	78189	0	#N/A	#N/A	#N/A	0
Pantetheine Peak 2	0	21279	5441	6271	0	0	2801	12016	7025	0	6333	2246	18932	0	0	4314	0	9486	4936	0	0	0	4765	0	0	0	0	0	0	0	0	0	59041	0	18200	0	7628	0	0	0	0
Pantetheine-NEM Peak 2	33946	3706	16330	3455	8498	21070	987	5205	0	20446	5177	19568	29492	0	12082	6730	1181	0	15667	58731	20830	5538	4144	0	4687	0	0	3084	18921	0	26509	0	9574	44657	2146	3181	31577	0	1999	14848	1210
Pantetheine-NEM-D5 Peak 2	#N/A	0	0	0	#N/A	#N/A	34236	5443	#N/A	23589	#N/A	0	#N/A	#N/A	12762	0	0	#N/A	22514	43698	#N/A	29439	#N/A	#N/A	#N/A	0	#N/A	28412	0	0	33621	#N/A	#N/A	#N/A	0	24124	0	#N/A	#N/A	#N/A	0
S-(5'-Adenosyl)-L-Homocysteine	42837	26996	34501	18389	26710	44628	35084	29749	28093	11984	39705	26143	56649	27122	49385	41064	32049	23275	33939	31547	33376	34726	35199	26871	8524	31603	27427	28548	36822	37337	175087	55219	53571	49939	41422	18553	20452	31142	37545	#N/A	#N/A
S-(5'-Adenosyl)-L-Homocysteine-ISTD	#N/A	0	#N/A	0	#N/A	#N/A	#N/A	#N/A	#N/A	7608	#N/A	#N/A	0	#N/A	#N/A	0	#N/A	#N/A	#N/A	0	0	#N/A	#N/A	#N/A	#N/A	#N/A	#N/A	#N/A	#N/A	0	#N/A	#N/A	#N/A	0	#N/A	#N/A	#N/A	0	#N/A	#N/A	#N/A
S-(5'-Adenosyl)-L-Methionine	#N/A	0	#N/A	0	0	0	0	#N/A	#N/A	0	0	#N/A	0	#N/A	#N/A	0	#N/A	0	0	0	0	#N/A	0	#N/A	0	#N/A	0	0	#N/A	#N/A	0	0	0	0	0	#N/A	#N/A	#N/A	#N/A	0	#N/A
S-(5'-Adenosyl)-L-Methionine-ISTD	#N/A	0	#N/A	0	#N/A	0	#N/A	0	0	0	0	#N/A	0	#N/A	#N/A	0	#N/A	0	0	#N/A	0	#N/A	#N/A	#N/A	0	#N/A	#N/A	0	0	#N/A	0	0	0	#N/A	0	0	#N/A	#N/A	#N/A	296321	#N/A
Taurine	6194643	6747799	7591443	6787483	6455152	6519412	5241302	6159416	5992035	6655877	6540124	6343408	5557763	4841585	4882214	6579427	6570212	6401062	3608094	3467351	3840950	5834179	6236903	5647445	2132619	3449253	2660616	6072728	4775936	5428744	1294430	2141175	2003332	3409355	3632623	4167466	6917434	7187766	7752947	506325	401733
Taurine-ISTD	0	0	0	0	0	0	0	0	0	0	0	0	0	0	0	0	0	0	0	0	0	907	0	0	0	0	0	0	0	0	0	0	0	0	0	0	0	0	0	#N/A	#N/A
Coenzyme A Peak 1	48351	#N/A	0	7797	#N/A	#N/A	#N/A	#N/A	2517	#N/A	0	#N/A	#N/A	#N/A	0	#N/A	#N/A	#N/A	#N/A	#N/A	0	#N/A	#N/A	#N/A	40956	#N/A	#N/A	0	#N/A	0	#N/A	#N/A	#N/A	0	953	#N/A	#N/A	#N/A	22399	0	0
Coenzyme A-NEM Peak 1	9329	#N/A	#N/A	#N/A	#N/A	#N/A	#N/A	#N/A	#N/A	#N/A	0	#N/A	0	#N/A	#N/A	7454	#N/A	#N/A	0	0	#N/A	8494	#N/A	#N/A	#N/A	#N/A	#N/A	#N/A	#N/A	#N/A	#N/A	#N/A	#N/A	#N/A	#N/A	#N/A	4598	#N/A	#N/A	#N/A	0
Coenzyme A-NEM-D5 Peak 1	#N/A	#N/A	0	0	0	#N/A	0	#N/A	0	0	#N/A	#N/A	#N/A	#N/A	0	#N/A	#N/A	#N/A	0	0	#N/A	0	0	#N/A	#N/A	#N/A	0	0	#N/A	#N/A	#N/A	#N/A	#N/A	0	7933	#N/A	#N/A	#N/A	#N/A	#N/A	#N/A
Coenzyme A Peak 2	0	0	0	0	0	#N/A	#N/A	0	25084	9136	0	#N/A	#N/A	8554	14187	0	0	#N/A	0	#N/A	#N/A	0	0	#N/A	#N/A	#N/A	0	0	0	0	#N/A	13905	8944	#N/A	0	#N/A	#N/A	#N/A	0	#N/A	#N/A
Coenzyme A-NEM Peak 2	0	0	0	0	0	11414	29747	#N/A	#N/A	0	13701	0	0	6575	#N/A	#N/A	#N/A	0	12764	#N/A	#N/A	0	#N/A	#N/A	0	0	0	#N/A	18760	0	#N/A	#N/A	#N/A	4301	0	#N/A	#N/A	#N/A	#N/A	#N/A	#N/A
Coenzyme A-NEM-D5 Peak 2	#N/A	#N/A	#N/A	#N/A	#N/A	0	0	#N/A	0	0	0	0	#N/A	#N/A	#N/A	0	0	#N/A	#N/A	#N/A	#N/A	#N/A	#N/A	0	#N/A	#N/A	#N/A	0	#N/A	0	41772	0	#N/A	#N/A	#N/A	#N/A	7683	0	#N/A	#N/A	#N/A
Homolanthionine	32274	45091	37297	60230	54915	64477	59075	80585	62199	56526	80916	27404	112330	60153	64241	73236	73931	64706	95548	46503	108810	19018	49996	50542	112394	44606	33683	102855	78664	102469	124664	92488	116423	93391	102438	62382	36203	58576	43840	0	0
Thiocysteine	19867	37433	29045	40206	4577	63296	54465	10901	6042	26214	3300	34802	11817	4910	34247	5764	30097	30951	10655	15124	19501	13707	59814	5628	27560	24271	51161	27509	54887	48142	13631	53037	24050	0	18004	32258	77564	8240	8669	40574	21360
Thiocysteine-NEM	15423	12611	8608	9183	12453	11362	17652	0	24404	0	19867	20175	0	12628	30841	12406	0	21994	0	10366	0	0	11479	20194	0	9651	51963	2668	19071	22022	0	22973	2528	9838	0	18178	32586	15290	13010	4549	0
Mercaptopyruvate	2714	0	2448	0	0	0	19988	5656	3872	#N/A	0	0	5551	0	0	0	0	0	#N/A	0	0	0	0	4173	0	0	0	0	2571	0	6832	0	5626	0	0	2903	1046	4322	0	6369	0
Mercaptopyruvate-NEM	7342	0	0	0	0	11081	4469	0	42314	9850	19937	21285	4871	6016	0	30284	0	10612	32114	0	13079	39941	0	14196	2995	0	16748	8326	0	0	0	0	7071	0	13443	5822	0	3856	12073	3509	17973
5'-Methylthioadenosine	8509	5007	6850	9603	6797	16311	2991551	3431852	3047574	3049875	3278279	2965896	9908142	10121118	9098747	9095581	8396723	8818697	17203406	17446916	23459878	18170320	24647054	21926868	16247253	26572748	30485872	20455686	44622156	37741692	37356872	33629904	45679980	48512324	89259024	63983192	103442	30968	62156	6880	0
3-sulfinylpyruvate	160726	139670	85606	46661	111593	60466	126857	143367	124639	76845	41192	192708	95967	125939	96919	92470	72423	109406	59172	164913	62381	150933	160039	96279	128527	160941	177339	159579	128462	62700	100913	63566	105772	182926	118893	160886	143399	78069	111053	0	#N/A
Glycine	12943932	13940710	13347267	13827318	13595627	13551360	14558347	37896648	14747765	26134476	14844456	12757147	18792016	13900903	17128910	15759076	15569124	14927794	17450986	19006578	17447380	14270281	13960830	16369911	15527565	14428517	14509235	19834100	14475035	111787960	18530342	18349850	17758982	14775601	21044116	29434328	13953376	14950414	17134566	2971454	1407329
Glycine-ISTD	#N/A	#N/A	#N/A	#N/A	#N/A	#N/A	#N/A	#N/A	#N/A	#N/A	8398	#N/A	#N/A	#N/A	#N/A	#N/A	#N/A	#N/A	#N/A	#N/A	#N/A	#N/A	#N/A	#N/A	#N/A	#N/A	#N/A	#N/A	#N/A	6703	#N/A	#N/A	#N/A	#N/A	#N/A	#N/A	#N/A	17835	#N/A	#N/A	#N/A
Alanine	41179648	44181616	48430240	47978016	44666536	49849860	44845356	48535312	50751316	47626064	47205612	43763688	59818464	46401716	47736088	47508908	49460408	48118592	48296384	42121936	52101944	48218492	46174972	47412944	53761748	49615736	45023632	54956424	49552660	53344960	62410236	55557520	63691300	48924556	61352348	52537128	49952100	50587808	47777676	804353	599481
Alanine-ISTD	#N/A	#N/A	#N/A	0	#N/A	#N/A	#N/A	#N/A	#N/A	#N/A	#N/A	#N/A	#N/A	#N/A	#N/A	#N/A	#N/A	0	#N/A	#N/A	8797	#N/A	#N/A	#N/A	0	#N/A	#N/A	#N/A	#N/A	#N/A	6927	#N/A	#N/A	#N/A	#N/A	#N/A	#N/A	#N/A	#N/A	12644	6305
Arginine	2675630080	2828773120	2844709632	2876445952	2706605824	2820400384	2645100544	2892327424	2862172160	2775582976	2888122624	2758756608	3283470592	2817519360	2843683072	2861718272	2894605056	2770800384	2762988032	2656435200	3114841600	2775513600	2660021760	2620298496	2821180160	2710238720	2764593920	2916483328	2734650624	2888923648	3173903616	2819080448	2866591488	298702272	3088000256	2679770624	2605615616	2773526784	2796742400	5522913	67368480
Arginine-ISTD	5425	5784	8149	11282	7045	9702	8160	7470	16421	19953	7868	7114	391836	13125	8364	10264	9286	21407	16169	8475	74092	7171	10598	7562	16819	#N/A	6555	15800	6764	5766	108731	7775	7055	#N/A	102381	5943	7354	7116	12146	28560	40007
Asparagine	123447856	128725960	130771704	134617456	130321904	139864544	134522752	147647264	135831952	135382416	145726016	123964688	170035936	133609344	134408672	139200992	135259248	132330696	131934504	115501448	168341408	123325080	122278992	134829488	147908304	123487336	124434648	152953696	132942568	141696336	145571840	140423168	153395328	124281808	158570512	131006792	130115376	132765368	139652432	36230	31602
Asparagine-ISTD	0	0	0	0	0	0	0	0	0	0	0	0	0	0	0	0	0	0	0	0	0	0	0	0	0	0	0	0	0	0	0	0	0	0	0	0	0	0	0	0	0
Aspartic acid	523223	46441240	922027	808833	44672348	391232	874843	50313368	369995	643677	50137536	889510	56628232	869022	903111	49289124	50058468	50017116	47161340	46312904	832256	529128	46531208	1103688	1486059	1183939	48812004	1290541	1128933	55423252	1137656	54591072	1182608	478360	61207860	622699	589162	58055872	56626456	55498	50732
Aspartic acid-ISTD	1178	0	4736	402	0	0	930	0	466	0	87434	879	3503	0	909	0	547	0	0	952	4278	1870	0	0	1484	2764	951	0	0	986	990	1660	1390	665	1332	4201	823	1795	1880	13599	3226
Glutamic acid	8236052	8163236	8801804	8569043	7975533	8217751	8867427	10213319	9110987	8804523	10050708	8856960	16275977	11322385	11333032	9441957	9932545	9896192	14851469	14100368	16883248	10229211	11272985	11601326	22268288	20803470	22441788	13438497	12327316	13348921	36415292	33665732	34242144	14062682	20513840	15553103	8443445	9434546	9095336	90529	12196
Glutamic acid-ISTD	#N/A	0	#N/A	#N/A	#N/A	4112	3673	#N/A	12336	8306	15810	6335	0	4734	11443	5594	#N/A	3558	0	0	20022	7631	0	5522	#N/A	4366	0	7420	16948	16911	8011	15599	10304	0	10213	3057	3273	1687	19511	2692	0
Glutamine	2551194624	2752204544	2853534464	2939035904	2725239808	2974097408	2774110720	3025563648	2978403328	2996250368	3002254848	2609120000	3600105472	2703444480	2771750144	2891624192	2940623104	2718744320	2504715776	2229713408	3139809280	2664535808	2494081792	2679556096	2460186624	2197828352	2056432640	2778909184	2258461184	2667920384	1854120320	1699672448	1709084928	1757687680	2242126592	1827754880	2707231744	2814552320	2802461440	3162159	2671150
Glutamine-ISTD	154214	457375	150003	61497	256172	183700	154752	123558	165020	388708	55354	279221	276476	101882	137797	430447	108302	352092	170790	265204	43825	98750	258830	557472	357402	378076	255021	515211	444312	375941	175279	199711	413236	215396	322268	261960	305662	259717	145196	41472	110126
Histidine	99226584	569218752	113030312	555245568	548131840	511625248	413297152	580889216	560799296	575811392	534115072	659992512	784243648	569843136	571832000	543565632	585817152	112272096	506078880	111712528	498645248	116010328	588224256	542506688	272008352	71894624	106408440	505520128	108913976	130019320	572556864	472797184	474430624	162034032	602401344	421037696	101046944	91456040	491483008	3293492	4033104
Histidine-ISTD	6204	1815	6468	3508	2970	4636	652	869	851	#N/A	4338	4195	50224	3725	3357	2378	814	2897	3265	14061	#N/A	4612	2725	#N/A	#N/A	4879	12045	#N/A	555	3136	9195	559	1342	#N/A	13059	2525	3382	710	6643	1423335	2059
Isoleucine	1134671488	1274585984	1264544256	1218989312	1265493376	1291366400	1221540864	1352852864	1295985792	1273391360	1310983680	1176715392	1459912832	1239314944	1218094848	1300092672	1261098496	1307572480	1143662208	1170333696	1368148608	1143411328	1168685696	1248065536	1147304832	1140587392	1123093888	1200231040	1177283072	1293664640	1122904704	1015701184	1057871232	940465728	1168478720	1049100160	1251159680	1362797440	1353433216	1044684	538375
Isoleucine-ISTD	#N/A	#N/A	#N/A	#N/A	#N/A	#N/A	#N/A	#N/A	#N/A	#N/A	#N/A	#N/A	#N/A	#N/A	0	#N/A	#N/A	#N/A	#N/A	#N/A	#N/A	#N/A	#N/A	#N/A	#N/A	#N/A	#N/A	#N/A	#N/A	#N/A	#N/A	#N/A	#N/A	#N/A	#N/A	#N/A	#N/A	#N/A	#N/A	#N/A	#N/A
Leucine	1713602816	1704717312	1651266304	1803622016	1738613376	1771875840	1731249792	1963546752	1849316736	1903125120	1811498752	1654999680	2091687424	1780227840	1804051712	1776078208	1855304960	1744621056	1616158336	1649750272	2060363392	1700088320	1656002560	1661124992	1571571072	1601683328	1661884928	1802434560	1665524224	1788910976	1396128000	1499646976	1454270848	807883456	1028073472	1511867008	1754604928	2033535488	1946965760	3828153	2581616
Leucine-ISTD	#N/A	#N/A	#N/A	#N/A	#N/A	#N/A	#N/A	#N/A	#N/A	#N/A	#N/A	#N/A	#N/A	#N/A	0	#N/A	#N/A	#N/A	#N/A	#N/A	#N/A	#N/A	#N/A	#N/A	0	#N/A	#N/A	#N/A	#N/A	#N/A	#N/A	#N/A	#N/A	#N/A	#N/A	#N/A	#N/A	#N/A	#N/A	#N/A	#N/A
Lysine	68439048	72081952	2163749	2157384	67951896	74627992	66061516	76650448	74135384	634702	75803976	70489688	83369864	71721632	73499800	72697600	1596569	1521882	1463135	64610996	78603192	1953762	65044980	67098232	1078106	400115	1310087	71535304	1100747	70683200	976572	754625	468167	882888	606864	423639	73210176	76096640	79221696	138870	564784
Lysine-ISTD	0	0	0	0	0	0	0	0	0	#N/A	0	0	0	0	0	#N/A	0	0	0	0	0	0	8832	0	#N/A	0	0	#N/A	0	0	#N/A	#N/A	0	0	0	0	#N/A	#N/A	0	0	#N/A
Phenylalanine	647118848	669255872	646804224	699204288	667869952	692977472	619059456	720024768	675909888	697136512	708030464	652303680	788561216	645074240	654901888	711767232	666265792	658921216	624182272	616432832	726081344	600307584	619687872	629837120	590726912	587047232	580474112	701343488	648509760	692146752	526864768	513562976	514563744	490538752	625746688	555853696	672330816	759754112	727302656	1111724	482504
Phenylalanine-ISTD	0	0	0	0	0	0	0	0	0	0	2760	0	18081	0	0	0	0	0	0	0	3302	0	0	0	0	0	0	0	0	0	0	0	0	0	0	0	0	0	0	0	319
Proline	1790836992	1969586560	1985118976	1942113664	1866584576	2006729728	1958847872	2058775040	1994710656	1989677440	1962081664	1869310208	2509472000	1989134464	1998504704	2047571968	2060388352	1949790464	2024015488	2000890880	2366801920	1892014336	1936367232	1899883648	2157296896	2096319104	2113383424	2071790848	1952571904	2146878848	2351786496	2263641344	2367847168	1665116288	2124191744	1821302912	1975399552	2095571584	2017394560	3658393	2937720
Proline-ISTD	138975	1982051	104419	149224	109481	145759	129944	114287	146654	145689	183847	784365	199518	218167	180938	146844	181701	109886	1391354	5715054	174535	120925	129808	142084	117768	220263	249977	121971	514209	757448	267937	94074	88036	4272962	1204718	687854	224482	157468	124847	268751	376181
Serine	93778744	105210984	100719200	109507168	107363056	110328344	100517544	108146248	107644880	113096296	114875376	99228576	127049856	105925192	105063528	107987208	106971424	107640280	97981408	88813056	118875400	97119952	95317376	99178544	95594304	88379032	90762120	96486688	89236680	102576328	69623720	71478008	77226312	63460652	73840728	69819480	106301648	119067960	109282744	228533	86624
Serine-ISTD	#N/A	#N/A	#N/A	#N/A	#N/A	#N/A	#N/A	#N/A	#N/A	#N/A	#N/A	#N/A	#N/A	#N/A	#N/A	#N/A	#N/A	#N/A	#N/A	#N/A	#N/A	#N/A	#N/A	#N/A	#N/A	#N/A	#N/A	#N/A	#N/A	#N/A	#N/A	#N/A	#N/A	#N/A	#N/A	#N/A	#N/A	#N/A	#N/A	#N/A	#N/A
Threonine	156840096	164299472	161570000	179684624	167870592	174221312	166880976	176467568	180863696	177721808	180253488	162905312	219432912	168591936	177478384	171994256	178268416	175325552	161687216	145872592	186984048	165433136	157245072	164120384	158879376	148923072	151573024	176129008	159966640	168890704	138625824	134983024	147309184	136649392	157412224	142597408	173655776	181044320	177786288	749931	454184
Threonine-ISTD	0	#N/A	#N/A	0	0	0	0	0	#N/A	0	#N/A	#N/A	#N/A	0	0	#N/A	0	0	#N/A	#N/A	0	#N/A	0	0	0	#N/A	0	#N/A	0	#N/A	0	0	0	#N/A	#N/A	#N/A	#N/A	0	#N/A	0	0
Tryptophan	92482544	101954576	102035408	97260120	101682456	95615528	97452832	108355000	96311680	100002560	100125568	89086760	116039016	96185968	97879264	102211568	98427632	97462496	85991160	94512280	107955488	91022360	95917344	91839952	92553368	91698152	90356520	90617464	90596136	102889296	82761384	74014488	79872016	71624288	87743584	81371456	98390080	104159392	112551544	16849	7227
Tryptophan-ISTD	#N/A	#N/A	#N/A	#N/A	#N/A	#N/A	#N/A	#N/A	#N/A	#N/A	#N/A	#N/A	0	#N/A	#N/A	#N/A	0	#N/A	#N/A	#N/A	0	36507	#N/A	#N/A	#N/A	4616	#N/A	0	#N/A	#N/A	#N/A	#N/A	#N/A	#N/A	#N/A	20147	6609	#N/A	#N/A	#N/A	#N/A
Tyrosine	197077616	205447120	218906208	220060768	204053328	212270608	202725664	222433024	219041184	211122240	211158320	215309872	244428464	210885712	208343104	209100048	225335792	217694752	202935200	201452560	234209728	205640704	204648512	205002544	200077328	206556032	200492432	221074464	202934640	222973216	183865168	182898864	198353712	178391408	211568832	188026624	212755680	240201264	226716112	142567	6445
Tyrosine-ISTD	0	0	0	0	0	0	0	2868	0	8908	0	0	0	0	0	0	0	7055	752	966	0	10302	0	0	8304	0	0	0	0	0	0	11995	0	0	0	0	0	1642	0	1884	0
Valine	1011972416	1109737344	1146366080	1224973696	1159435520	1151433344	1277867776	1260326656	1229256320	1202400896	1234083200	1109722112	1447041664	1175898240	1224440960	1225566976	1217218688	1201509376	1122143872	1096683776	1354864128	1128493824	1158351488	1163038336	1180860416	1125433856	1104709504	1255210368	1201461632	1283366400	1216773504	1147243008	1182843904	1056832448	1307357056	1168412800	1180321792	1311006720	1230047744	8425925	5495508
Valine-ISTD	0	#N/A	#N/A	#N/A	#N/A	#N/A	#N/A	0	#N/A	#N/A	#N/A	0	#N/A	#N/A	0	0	0	0	#N/A	0	0	#N/A	#N/A	#N/A	#N/A	0	0	#N/A	#N/A	#N/A	#N/A	#N/A	#N/A	#N/A	#N/A	0	0	0	0	#N/A	0

### Sheet: Sample List
Sample no.	Sample label	Cell lines	Sample type	Conditioning time	Seeding density	Plate
1	1-_Ctrl-0-1	A549 Control sg	Medium	0 hour	350,000 cells/well	6-well plate
2	2-_Ctrl-0-2	A549 Control sg	Medium	0 hour	350,000 cells/well	6-well plate
3	3-_Ctrl-0-3	A549 Control sg	Medium	0 hour	350,000 cells/well	6-well plate
4	4-_KO-0-1	A549 NFE2L2 sg	Medium	0 hour	350,000 cells/well	6-well plate
5	5-_KO-0-2	A549 NFE2L2 sg	Medium	0 hour	350,000 cells/well	6-well plate
6	6-_KO-0-3	A549 NFE2L2 sg	Medium	0 hour	350,000 cells/well	6-well plate
7	7-_Ctrl-2-1	A549 Control sg	Medium	2 hour	350,000 cells/well	6-well plate
8	8-_Ctrl-2-2	A549 Control sg	Medium	2 hour	350,000 cells/well	6-well plate
9	9-_Ctrl-2-3	A549 Control sg	Medium	2 hour	350,000 cells/well	6-well plate
10	10-_KO-2-1	A549 NFE2L2 sg	Medium	2 hour	350,000 cells/well	6-well plate
11	11-_KO-2-2	A549 NFE2L2 sg	Medium	2 hour	350,000 cells/well	6-well plate
12	12-_KO-2-3	A549 NFE2L2 sg	Medium	2 hour	350,000 cells/well	6-well plate
13	13-_Ctrl-4-1	A549 Control sg	Medium	4 hour	350,000 cells/well	6-well plate
14	14-_Ctrl-4-2	A549 Control sg	Medium	4 hour	350,000 cells/well	6-well plate
15	15-_Ctrl-4-3	A549 Control sg	Medium	4 hour	350,000 cells/well	6-well plate
16	16-_KO-4-1	A549 NFE2L2 sg	Medium	4 hour	350,000 cells/well	6-well plate
17	17-_KO-4-2	A549 NFE2L2 sg	Medium	4 hour	350,000 cells/well	6-well plate
18	18-_KO-4-3	A549 NFE2L2 sg	Medium	4 hour	350,000 cells/well	6-well plate
19	19-_Ctrl-8-1	A549 Control sg	Medium	8 hour	350,000 cells/well	6-well plate
20	20-_Ctrl-8-2	A549 Control sg	Medium	8 hour	350,000 cells/well	6-well plate
21	21-_Ctrl-8-3	A549 Control sg	Medium	8 hour	350,000 cells/well	6-well plate
22	22-_KO-8-1	A549 NFE2L2 sg	Medium	8 hour	350,000 cells/well	6-well plate
23	23-_KO-8-2	A549 NFE2L2 sg	Medium	8 hour	350,000 cells/well	6-well plate
24	24-_KO-8-3	A549 NFE2L2 sg	Medium	8 hour	350,000 cells/well	6-well plate
25	25-_Ctrl-15-1	A549 Control sg	Medium	15 hour	350,000 cells/well	6-well plate
26	26-_Ctrl-15-2	A549 Control sg	Medium	15 hour	350,000 cells/well	6-well plate
27	27-_Ctrl-15-3	A549 Control sg	Medium	15 hour	350,000 cells/well	6-well plate
28	28-_KO-15-1	A549 NFE2L2 sg	Medium	15 hour	350,000 cells/well	6-well plate
29	29-_KO-15-2	A549 NFE2L2 sg	Medium	15 hour	350,000 cells/well	6-well plate
30	30-_KO-15-3	A549 NFE2L2 sg	Medium	15 hour	350,000 cells/well	6-well plate
31	31-_Ctrl-24-1	A549 Control sg	Medium	24 hour	350,000 cells/well	6-well plate
32	32-_Ctrl-24-2	A549 Control sg	Medium	24 hour	350,000 cells/well	6-well plate
33	33-_Ctrl-24-3	A549 Control sg	Medium	24 hour	350,000 cells/well	6-well plate
34	34-_KO-24-1	A549 NFE2L2 sg	Medium	24 hour	350,000 cells/well	6-well plate
35	35-_KO-24-2	A549 NFE2L2 sg	Medium	24 hour	350,000 cells/well	6-well plate
36	36-_KO-24-3	A549 NFE2L2 sg	Medium	24 hour	350,000 cells/well	6-well plate
37	37-_EV-Med-24-1	Empty well (no cells)	Medium	24 hour	350,000 cells/well	6-well plate
38	38-_EV-Med-24-2	Empty well (no cells)	Medium	24 hour	350,000 cells/well	6-well plate
39	39-_EV-Med-24-3	Empty well (no cells)	Medium	24 hour	350,000 cells/well	6-well plate
40	Blank	Blank-NEM Buffer	Medium
